# Interplay between abiotic conditions and mycorrhizal abundance determines differentiation and potential adaptation in a Mediterranean orchid

**DOI:** 10.64898/2026.02.25.707645

**Authors:** Marco G. Balducci, Karl J. Duffy

## Abstract

- Disentangling the relative influence of abiotic and biotic factors on plant population differentiation is a major challenge. Orchids often occur in patchily distributed populations, and all orchids depend on orchid mycorrhizal fungi (OrM) for seed germination. Hence, local abiotic conditions together with OrM may influence population differentiation and adaptation.
- Based on 316,952 polymorphic SNPs sampled from 21 populations throughout the range of the Mediterranean orchid, *Orchis italica* (Poir.), we performed a suite of analyses to test how population differentiation and potential adaptation is influenced by the interplay between abiotic factors and OrM.
- We found strong differentiation at the regional level, while loci under selection were associated with temperature, precipitation regime, soil texture, and overall OrM abundance. Outlier SNP functions were associated with stress responses and metabolic processes in the presence of OrM.
- Abiotic conditions and OrM combined determines differentiation in *O. italica*. Identifying selective pressures underlying differentiation and adaptive variation is critical for understanding plant responses to ongoing environmental change.
