## Supplementary material for "Interplay between abiotic conditions and mycorrhizal abundance determines differentiation and potential adaptation in a Mediterranean orchid": Table S1

### Sheet: Table_1
Region	Population	Population ID	Leaves collected	Roots collected	Private alleles	Ho	He	π	FIS
Abruzzo	Majella	MA	5	0	6053	0.06109	0.05157	0.05836	-0.0047
Basilicata	Potenza	PT	2	0	3674	0.05915	0.03175	0.0511	-0.01208
Basilicata	Pollino	PO	5	5	7251	0.06772	0.05608	0.06458	-0.00468
Campania	Anacapri	AN	5	5	73	0.00485	0.00277	0.00524	0.00059
Campania	Matese	MT	5	5	6217	0.05414	0.0509	0.05891	0.01011
Campania	Roccamonfina	RO	5	5	6652	0.05989	0.05319	0.05978	0.0003
Campania	Sorento	SO	5	5	8639	0.05592	0.05979	0.06741	0.0258
Greece	Hymettus	HM	2	2	53	0.00251	0.00126	0.00251	0
Greece	Mount Kyllini	CG	2	2	65	0.00682	0.00348	0.00691	0.00014
Puglia	Bari	BA	5	0	3508	0.05798	0.04453	0.05208	-0.01041
Puglia	Altamura	AT	5	0	5726	0.05947	0.05429	0.06171	0.00556
Puglia	Cagano Varano	CV	5	5	10313	0.06134	0.06274	0.07049	0.02172
Puglia	Mattinata	MN	5	5	8707	0.05986	0.06333	0.07101	0.02592
Puglia	San Salvatore	SS	5	5	9846	0.06408	0.06402	0.07173	0.01727
Sicily	Gela	GA	5	5	8893	0.06195	0.05419	0.06258	0.0021
Sicily	Santa Ninfa	SN	5	5	9445	0.0608	0.05476	0.06289	0.00472
Sicily	Partanna	PN	5	5	9647	0.06461	0.05647	0.06499	0.00199
Sicily	Ferla	FA	5	5	10762	0.06287	0.06313	0.07199	0.02021
Sicily	Santa Maria	SM	5	5	11952	0.0638	0.06292	0.07229	0.01872
Sicily	Santa Caterina Villarmosa	SV	5	5	10457	0.06401	0.06538	0.0743	0.02338
Sicily	Acate	AE	5	5	14580	0.06691	0.06733	0.07591	0.02098
