## Supplementary material for "Interplay between abiotic conditions and mycorrhizal abundance determines differentiation and potential adaptation in a Mediterranean orchid": Table S2

### Sheet: Sheet1
SNP	Predictor	Correlation	Model
10070:91	AMT	0.184028	abiotic
100715:57	AMT	0.184028	abiotic
10631:13	PDQ	0.573772	abiotic
10631:162	PDQ	0.573772	abiotic
109086:24	PDQ	0.608437	abiotic
110367:9	PDQ	0.598843	abiotic
112938:199	PDQ	0.633125	abiotic
112968:118	AMT	0.178367	abiotic
115119:98	AMT	0.174121	abiotic
11630:53	AMT	0.173396	abiotic
11637:272	CF	0.278151	abiotic
120968:78	PDQ	0.583694	abiotic
122127:159	AMT	0.178367	abiotic
12496:80	CF	0.261821	abiotic
125340:125	AMT	0.184028	abiotic
125942:71	AMT	0.184028	abiotic
12674:206	AMT	0.174121	abiotic
12747:162	AMT	0.174121	abiotic
12747:73	AMT	0.174121	abiotic
127730:13	PDQ	0.560945	abiotic
129136:248	PDQ	0.627704	abiotic
130424:117	AMT	0.184028	abiotic
132863:203	AMT	0.174121	abiotic
134193:251	PDQ	0.618855	abiotic
134193:94	PDQ	0.618855	abiotic
136848:246	AMT	0.192788	abiotic
137401:71	AMT	0.184028	abiotic
138427:72	AMT	0.184028	abiotic
138481:122	AMT	0.173396	abiotic
139557:135	PDQ	0.609866	abiotic
140191:29	AMT	0.173396	abiotic
144513:196	AMT	0.184028	abiotic
150056:206	CF	0.596399	abiotic
15263:198	AMT	0.184028	abiotic
152965:215	AMT	0.184028	abiotic
153841:40	AMT	0.173396	abiotic
156239:66	PDQ	0.656472	abiotic
157333:28	CF	0.274377	abiotic
157333:45	CF	0.274377	abiotic
162262:61	AMT	0.184028	abiotic
164310:131	AMT	0.184028	abiotic
168471:120	PDQ	0.607231	abiotic
171053:244	PDQ	0.624561	abiotic
172858:69	AMT	0.173396	abiotic
174166:268	AMT	0.192788	abiotic
175248:217	AMT	0.184028	abiotic
182762:91	CF	0.467462	abiotic
18536:23	AMT	0.192788	abiotic
19816:179	AMT	0.184028	abiotic
199343:82	AMT	0.184028	abiotic
199419:24	AMT	0.174121	abiotic
205598:172	PDQ	0.587305	abiotic
212434:55	AMT	0.173396	abiotic
21725:186	AMT	0.184028	abiotic
222706:81	CF	0.357329	abiotic
223544:143	AMT	0.184028	abiotic
22497:249	AMT	0.192788	abiotic
231797:206	PDQ	0.529841	abiotic
233004:191	PDQ	0.617063	abiotic
234393:96	AMT	0.184028	abiotic
241240:16	PDQ	0.668812	abiotic
242644:190	PDQ	0.602441	abiotic
2636:222	AMT	0.174121	abiotic
26684:28	AMT	0.174121	abiotic
27190:101	AMT	0.184028	abiotic
29430:79	AMT	0.184028	abiotic
29873:250	AMT	0.184028	abiotic
30004:94	AMT	0.174121	abiotic
30092:45	AMT	0.173396	abiotic
30107:228	PDQ	0.653822	abiotic
30107:236	PDQ	0.606349	abiotic
30798:103	AMT	0.184028	abiotic
32104:206	AMT	0.192788	abiotic
32174:187	AMT	0.173396	abiotic
34274:52	AMT	0.174121	abiotic
35890:47	AMT	0.184028	abiotic
37061:79	PDQ	0.584846	abiotic
37389:102	AMT	0.184028	abiotic
41414:55	AMT	0.184028	abiotic
41414:76	AMT	0.146506	abiotic
42000:63	PDQ	0.63068	abiotic
42744:157	AMT	0.184028	abiotic
43109:89	PDQ	0.673424	abiotic
43569:29	AMT	0.184028	abiotic
44347:15	PDQ	0.66569	abiotic
44347:223	PDQ	0.642115	abiotic
47864:105	PDQ	0.598061	abiotic
49031:113	AMT	0.174121	abiotic
49031:67	AMT	0.174121	abiotic
51579:83	AMT	0.174121	abiotic
51579:84	AMT	0.174121	abiotic
53860:21	AMT	0.184028	abiotic
54558:38	AMT	0.184028	abiotic
54818:112	AMT	0.184028	abiotic
55183:45	AMT	0.19401	abiotic
56778:180	CF	0.439084	abiotic
59117:113	AMT	0.174121	abiotic
59117:242	AMT	0.174121	abiotic
6334:150	PDQ	0.5573	abiotic
63963:219	PDQ	0.521321	abiotic
63963:233	PDQ	0.521321	abiotic
63963:71	PDQ	0.52928	abiotic
64157:116	AMT	0.184028	abiotic
70294:117	PDQ	0.667567	abiotic
77394:212	PDQ	0.643581	abiotic
80927:165	CF	0.527954	abiotic
80927:237	CF	0.527954	abiotic
86900:159	AMT	0.184028	abiotic
87610:28	PDQ	0.52991	abiotic
88977:149	PDQ	0.532425	abiotic
88977:221	PDQ	0.532425	abiotic
88977:72	PDQ	0.532425	abiotic
90407:75	AMT	0.174121	abiotic
91259:110	AMT	0.184028	abiotic
94487:94	AMT	0.184028	abiotic
10631:13	PDQ	0.573772	abiotic + biotic
10631:162	PDQ	0.573772	abiotic + biotic
109934:233	tul28	0.425474	abiotic + biotic
110367:9	PDQ	0.598843	abiotic + biotic
120968:78	PDQ	0.583694	abiotic + biotic
12496:80	CF	0.261821	abiotic + biotic
127730:13	PDQ	0.560945	abiotic + biotic
128132:202	CF	0.439841	abiotic + biotic
129150:209	PDQ	0.495455	abiotic + biotic
129150:267	PDQ	0.495455	abiotic + biotic
139557:135	PDQ	0.609866	abiotic + biotic
139834:236	PDQ	0.536036	abiotic + biotic
139834:263	PDQ	0.536036	abiotic + biotic
14101:54	tul28	0.455318	abiotic + biotic
148231:74	PDQ	0.518405	abiotic + biotic
156239:66	PDQ	0.656472	abiotic + biotic
165835:157	tul28	0.459895	abiotic + biotic
168471:120	PDQ	0.607231	abiotic + biotic
171053:244	PDQ	0.624561	abiotic + biotic
198225:49	tul27	0.412124	abiotic + biotic
205598:172	PDQ	0.587305	abiotic + biotic
21469:66	tul28	0.428393	abiotic + biotic
231797:206	PDQ	0.529841	abiotic + biotic
233004:191	PDQ	0.617063	abiotic + biotic
241240:16	PDQ	0.668812	abiotic + biotic
30107:228	PDQ	0.653822	abiotic + biotic
30107:236	PDQ	0.606349	abiotic + biotic
42000:63	PDQ	0.63068	abiotic + biotic
43109:89	PDQ	0.673424	abiotic + biotic
44347:15	PDQ	0.66569	abiotic + biotic
47864:105	PDQ	0.598061	abiotic + biotic
56778:180	CF	0.439084	abiotic + biotic
6334:150	PDQ	0.5573	abiotic + biotic
63963:219	PDQ	0.521321	abiotic + biotic
63963:233	PDQ	0.521321	abiotic + biotic
63963:235	PDQ	0.515613	abiotic + biotic
63963:71	PDQ	0.52928	abiotic + biotic
70294:117	PDQ	0.667567	abiotic + biotic
77394:212	PDQ	0.643581	abiotic + biotic
80927:165	CF	0.527954	abiotic + biotic
80927:237	CF	0.527954	abiotic + biotic
87610:28	PDQ	0.52991	abiotic + biotic
88977:149	PDQ	0.532425	abiotic + biotic
88977:150	PDQ	0.515289	abiotic + biotic
88977:221	PDQ	0.532425	abiotic + biotic
88977:72	PDQ	0.532425	abiotic + biotic
9151:157	tul28	0.387644	abiotic + biotic
100382:98	tul28	0.366665	biotic
100572:126	tul28	0.380076	biotic
103816:195	tul28	0.399421	biotic
104318:271	tul28	0.390893	biotic
106301:268	tul28	0.412717	biotic
106954:79	tul28	0.412717	biotic
1082250:258	tul28	0.390893	biotic
108779:79	tul28	0.415241	biotic
109067:182	tul28	0.397895	biotic
109934:233	tul28	0.425474	biotic
11180:264	tul28	0.414893	biotic
11248:227	tul28	0.351646	biotic
112697:220	tul28	0.481859	biotic
116858:179	tul28	0.412717	biotic
11723:239	tul28	0.421981	biotic
11873:128	tul28	0.365767	biotic
121132:163	tul28	0.390893	biotic
121256:228	tul28	0.397895	biotic
123469:105	tul28	0.397895	biotic
12446:199	tul28	0.414893	biotic
126588:95	tul28	0.363621	biotic
131036:256	tul28	0.390893	biotic
131315:254	tul28	0.397895	biotic
1320850:118	tul28	0.397895	biotic
13301:189	tul28	0.428935	biotic
13530:134	tul28	0.412717	biotic
13566:105	tul28	0.421981	biotic
13566:58	tul28	0.421981	biotic
135954:72	tul28	0.412717	biotic
136112:191	tul28	0.405737	biotic
136421:162	tul28	0.435745	biotic
137620:86	tul28	0.397895	biotic
137692:89	tul28	0.357184	biotic
13784:164	tul28	0.384601	biotic
13802:189	tul28	0.412717	biotic
140676:109	tul28	0.405737	biotic
140676:29	tul28	0.375124	biotic
140725:177	tul28	0.388671	biotic
14101:54	tul28	0.455318	biotic
144768:30	tul28	0.371631	biotic
146857:187	tul28	0.371631	biotic
150056:206	tul27	0.316996	biotic
15135:197	tul28	0.410119	biotic
15160:44	tul28	0.390893	biotic
151899:62	tul27	0.44358	biotic
159430:271	tul28	0.36771	biotic
159951:41	tul27	0.264542	biotic
164958:217	tul28	0.435678	biotic
165835:157	tul28	0.459895	biotic
173693:96	tul28	0.397895	biotic
175104:211	tul27	0.399279	biotic
175238:217	tul28	0.405737	biotic
178206:65	tul28	0.412717	biotic
184576:242	tul28	0.414893	biotic
18642:174	tul28	0.404705	biotic
186802:27	tul28	0.397895	biotic
187186:91	tul28	0.397895	biotic
18772:241	tul27	0.356339	biotic
187757:234	tul28	0.372643	biotic
188264:10	tul28	0.416704	biotic
189930:114	tul28	0.412717	biotic
19218:141	tul28	0.397895	biotic
196462:139	tul28	0.421981	biotic
197605:268	tul28	0.365673	biotic
19812:102	tul28	0.397895	biotic
198211:179	tul28	0.379669	biotic
198225:49	tul27	0.412124	biotic
2033:79	tul28	0.422182	biotic
203441:262	tul28	0.412717	biotic
207426:222	tul28	0.365673	biotic
20822:96	tul28	0.410119	biotic
21469:66	tul28	0.428393	biotic
215101:385	cer15	0.358846	biotic
21688:10	tul26	0.243609	biotic
22055:62	tul28	0.397895	biotic
225755:240	tul28	0.397895	biotic
228086:56	tul28	0.412717	biotic
22955:162	tul28	0.366214	biotic
237561:5	tul28	0.366214	biotic
25793:66	tul28	0.426757	biotic
28961:25	tul28	0.397895	biotic
29203:21	tul28	0.382445	biotic
30759:127	tul28	0.397895	biotic
31834:226	tul28	0.397895	biotic
32429:114	tul28	0.397895	biotic
33323:196	tul28	0.412717	biotic
33737:100	tul28	0.418417	biotic
36746:144	tul28	0.407207	biotic
37427:170	tul28	0.412717	biotic
38332:244	tul28	0.366214	biotic
41961:130	tul27	0.401401	biotic
44038:205	tul28	0.375135	biotic
45010:109	tul28	0.421981	biotic
52030:174	tul28	0.397895	biotic
53619:17	tul28	0.412717	biotic
59412:221	tul28	0.412717	biotic
633933:91	tul28	0.427707	biotic
6354:172	tul28	0.371631	biotic
638361:237	tul28	0.397895	biotic
64994:5	tul28	0.397895	biotic
6739:150	tul28	0.412717	biotic
70358:114	tul28	0.399139	biotic
71459:189	tul28	0.421981	biotic
71668:127	tul28	0.366214	biotic
74588:168	tul28	0.414893	biotic
85707:66	tul28	0.414893	biotic
86476:211	tul28	0.412717	biotic
86804:185	tul28	0.412717	biotic
87313:218	tul28	0.412717	biotic
87313:264	tul28	0.412717	biotic
87807:247	tul28	0.397895	biotic
9151:157	tul28	0.387644	biotic
927704:16	tul28	0.397895	biotic
95197:185	tul28	0.412717	biotic
95548:150	tul28	0.390893	biotic
99234:101	tul28	0.404915	biotic

### Sheet: Sheet4
	axis	snp	loading	Coarse_frag_eu23	bio_1	bio_17	tul26	tul27	tul28	cer15	PCNM1	predictor	correlation
1	1	6334:150	-0.068463	0.214068	-0.379608	0.5573	-0.223568	0.0664097	0.214389	0.0441637	-0.145047	bio_17	0.5573
2	1	10631:13	0.0787266	-0.340971	0.379161	-0.573772	0.284896	-0.115606	-0.197013	0.0714874	-0.153525	bio_17	0.573772
3	1	10631:162	0.0787266	-0.340971	0.379161	-0.573772	0.284896	-0.115606	-0.197013	0.0714874	-0.153525	bio_17	0.573772
4	1	30107:228	-0.0733849	0.0538055	-0.494334	0.653822	-0.168275	0.106377	0.0403998	0.0191898	-0.101165	bio_17	0.653822
5	1	30107:236	-0.0686564	0.070856	-0.449494	0.606349	-0.110586	0.0517041	-0.0212938	0.0458453	-0.096519	bio_17	0.606349
6	1	37061:79	-0.0680441	0.125257	-0.383864	0.584846	-0.388227	0.255194	0.059859	0.0350952	-0.146395	bio_17	0.584846
7	1	42000:63	-0.0714114	0.0736993	-0.467531	0.63068	-0.190749	0.152739	-0.00740658	-0.0460366	-0.100392	bio_17	0.63068
8	1	43109:89	-0.0736209	0.0174986	-0.507752	0.673424	-0.229692	0.196636	-0.0305906	0.017951	-0.10962	bio_17	0.673424
9	1	44347:15	-0.074284	0.0154552	-0.515109	0.66569	-0.219009	0.207251	-0.0241432	-0.0166345	-0.117085	bio_17	0.66569
10	1	44347:223	-0.071153	-0.0116778	-0.498278	0.642115	-0.223787	0.227349	-0.0219132	-0.017784	-0.121174	bio_17	0.642115
11	1	47864:105	-0.0684629	0.112332	-0.381889	0.598061	-0.400812	0.234898	0.0694263	0.0509765	-0.142128	bio_17	0.598061
12	1	63963:71	0.0740779	-0.324118	0.405375	-0.52928	0.270382	-0.20088	-0.163271	0.189469	-0.15745	bio_17	0.52928
13	1	63963:219	0.0738248	-0.378008	0.400086	-0.521321	0.237503	-0.128686	-0.171243	0.167333	-0.149516	bio_17	0.521321
14	1	63963:233	0.0738248	-0.378008	0.400086	-0.521321	0.237503	-0.128686	-0.171243	0.167333	-0.149516	bio_17	0.521321
15	1	70294:117	-0.0734879	0.014511	-0.470861	0.667567	-0.179218	0.197163	-0.0735353	0.00614958	-0.115971	bio_17	0.667567
16	1	77394:212	-0.0728113	0.0547548	-0.48227	0.643581	-0.229667	0.172756	-0.0424744	0.0416277	-0.101998	bio_17	0.643581
17	1	87610:28	0.0733357	-0.296027	0.380242	-0.52991	0.350878	-0.153051	-0.243021	0.0746894	-0.15658	bio_17	0.52991
18	1	88977:72	0.073089	-0.355162	0.346229	-0.532425	0.340147	-0.166414	-0.203604	0.0901767	-0.176451	bio_17	0.532425
19	1	88977:149	0.073089	-0.355162	0.346229	-0.532425	0.340147	-0.166414	-0.203604	0.0901767	-0.176451	bio_17	0.532425
20	1	88977:221	0.073089	-0.355162	0.346229	-0.532425	0.340147	-0.166414	-0.203604	0.0901767	-0.176451	bio_17	0.532425
21	1	109086:24	-0.0688015	0.0593534	-0.481782	0.608437	-0.25642	0.188027	0.0561786	-0.127847	-0.107346	bio_17	0.608437
22	1	110367:9	-0.0678188	0.0926406	-0.393449	0.598843	-0.366887	0.205063	0.0546823	0.109836	-0.138032	bio_17	0.598843
23	1	112938:199	-0.0691751	0.0345241	-0.471391	0.633125	-0.114581	0.11879	-0.0523129	0.00759839	-0.104733	bio_17	0.633125
24	1	120968:78	-0.0690713	0.0897335	-0.445447	0.583694	-0.123382	0.0475659	0.088863	0.0964717	-0.153433	bio_17	0.583694
25	1	127730:13	-0.0690424	0.17468	-0.367225	0.560945	-0.22075	0.0421939	0.156889	0.124003	-0.174024	bio_17	0.560945
26	1	129136:248	-0.0691429	0.0609557	-0.447876	0.627704	-0.0993951	0.0992601	-0.0308244	0.0562297	-0.119547	bio_17	0.627704
27	1	134193:94	-0.0692942	0.0966529	-0.375232	0.618855	-0.0876204	0.0913193	-0.131506	0.130473	-0.109091	bio_17	0.618855
28	1	134193:251	-0.0692942	0.0966529	-0.375232	0.618855	-0.0876204	0.0913193	-0.131506	0.130473	-0.109091	bio_17	0.618855
29	1	139557:135	-0.0688209	0.104836	-0.410826	0.609866	-0.0897762	0.0524865	-0.0475448	0.0479206	-0.124742	bio_17	0.609866
30	1	156239:66	-0.0719133	0.00673567	-0.487285	0.656472	-0.216227	0.195346	0.0264445	0.00654672	-0.11947	bio_17	0.656472
31	1	168471:120	-0.06888	0.00090921	-0.371028	0.607231	-0.313083	0.182108	0.064705	0.10829	-0.120865	bio_17	0.607231
32	1	171053:244	-0.070268	0.086184	-0.406421	0.624561	-0.162958	0.0809837	0.0320113	0.0542538	-0.1277	bio_17	0.624561
33	1	205598:172	-0.067998	0.0609583	-0.401278	0.587305	-0.240052	0.118392	0.0215285	0.15256	-0.145702	bio_17	0.587305
34	1	231797:206	0.0749755	-0.293651	0.419396	-0.529841	0.328404	-0.18429	-0.211541	0.132274	-0.152767	bio_17	0.529841
35	1	233004:191	-0.0689229	0.108031	-0.450383	0.617063	-0.113675	0.0717174	-0.0554324	0.0362374	-0.108388	bio_17	0.617063
36	1	241240:16	-0.0746382	0.0716268	-0.456696	0.668812	-0.110734	0.098231	-0.0413959	0.120733	-0.119277	bio_17	0.668812
37	1	242644:190	-0.068352	0.0623396	-0.447606	0.602441	-0.154936	0.125762	-0.0649597	0.063274	-0.0967176	bio_17	0.602441
38	2	2636:222	-0.0648467	-0.0528296	0.174121	0.0653604	-0.215125	0.114707	0.144315	-0.0246211	-0.047129	bio_1	0.174121
39	2	10070:91	-0.0685364	-0.0558356	0.184028	0.0690794	-0.21153	0.0596565	0.130395	0.0381462	-0.0498106	bio_1	0.184028
40	2	11630:53	-0.0645766	-0.0526096	0.173396	0.0650882	-0.106789	-0.0486944	0.0279738	0.121455	-0.0469327	bio_1	0.173396
41	2	12496:80	-0.0729697	0.261821	0.173217	0.13849	-0.166329	-0.0932378	-0.073432	0.241717	-0.075232	Coarse_frag_eu23	0.261821
42	2	12674:206	-0.0648467	-0.0528296	0.174121	0.0653604	-0.215125	0.114707	0.144315	-0.0246211	-0.047129	bio_1	0.174121
43	2	12747:73	-0.0648467	-0.0528296	0.174121	0.0653604	-0.215125	0.114707	0.144315	-0.0246211	-0.047129	bio_1	0.174121
44	2	12747:162	-0.0648467	-0.0528296	0.174121	0.0653604	-0.215125	0.114707	0.144315	-0.0246211	-0.047129	bio_1	0.174121
45	2	15263:198	-0.0685364	-0.0558356	0.184028	0.0690794	-0.21153	0.0596565	0.130395	0.0381462	-0.0498106	bio_1	0.184028
46	2	18536:23	-0.0644255	-0.092573	0.192788	0.0363307	-0.190969	0.10212	0.126252	1.47020995110245e-05	-0.0539821	bio_1	0.192788
47	2	19816:179	-0.0685364	-0.0558356	0.184028	0.0690794	-0.21153	0.0596565	0.130395	0.0381462	-0.0498106	bio_1	0.184028
48	2	21725:186	-0.0685364	-0.0558356	0.184028	0.0690794	-0.21153	0.0596565	0.130395	0.0381462	-0.0498106	bio_1	0.184028
49	2	22497:249	-0.0644255	-0.092573	0.192788	0.0363307	-0.190969	0.10212	0.126252	1.47020995110245e-05	-0.0539821	bio_1	0.192788
50	2	26684:28	-0.0648467	-0.0528296	0.174121	0.0653604	-0.215125	0.114707	0.144315	-0.0246211	-0.047129	bio_1	0.174121
51	2	27190:101	-0.0685364	-0.0558356	0.184028	0.0690794	-0.21153	0.0596565	0.130395	0.0381462	-0.0498106	bio_1	0.184028
52	2	29430:79	-0.0685364	-0.0558356	0.184028	0.0690794	-0.21153	0.0596565	0.130395	0.0381462	-0.0498106	bio_1	0.184028
53	2	29873:250	-0.0685364	-0.0558356	0.184028	0.0690794	-0.21153	0.0596565	0.130395	0.0381462	-0.0498106	bio_1	0.184028
54	2	30004:94	-0.0648467	-0.0528296	0.174121	0.0653604	-0.215125	0.114707	0.144315	-0.0246211	-0.047129	bio_1	0.174121
55	2	30092:45	-0.0645766	-0.0526096	0.173396	0.0650882	-0.157686	0.00659105	0.0988692	0.0608222	-0.0469327	bio_1	0.173396
56	2	30798:103	-0.0685364	-0.0558356	0.184028	0.0690794	-0.21153	0.0596565	0.130395	0.0381462	-0.0498106	bio_1	0.184028
57	2	32104:206	-0.0644255	-0.092573	0.192788	0.0363307	-0.23748	0.123201	0.142595	0.0162398	-0.0539821	bio_1	0.192788
58	2	32174:187	-0.0645766	-0.0526096	0.173396	0.0650882	-0.223025	0.0362047	0.121828	0.0836153	-0.0469327	bio_1	0.173396
59	2	34274:52	-0.0648467	-0.0528296	0.174121	0.0653604	-0.215125	0.114707	0.144315	-0.0246211	-0.047129	bio_1	0.174121
60	2	35890:47	-0.0685364	-0.0558356	0.184028	0.0690794	-0.21153	0.0596565	0.130395	0.0381462	-0.0498106	bio_1	0.184028
61	2	37389:102	-0.0685364	-0.0558356	0.184028	0.0690794	-0.21153	0.0596565	0.130395	0.0381462	-0.0498106	bio_1	0.184028
62	2	41414:55	-0.0685364	-0.0558356	0.184028	0.0690794	-0.21153	0.0596565	0.130395	0.0381462	-0.0498106	bio_1	0.184028
63	2	41414:76	-0.0644466	-0.0422852	0.146506	0.102509	-0.219103	0.102728	0.141039	0.0309785	-0.0573967	bio_1	0.146506
64	2	42744:157	-0.0685364	-0.0558356	0.184028	0.0690794	-0.21153	0.0596565	0.130395	0.0381462	-0.0498106	bio_1	0.184028
65	2	43569:29	-0.0685364	-0.0558356	0.184028	0.0690794	-0.21153	0.0596565	0.130395	0.0381462	-0.0498106	bio_1	0.184028
66	2	49031:67	-0.0648467	-0.0528296	0.174121	0.0653604	-0.215125	0.114707	0.144315	-0.0246211	-0.047129	bio_1	0.174121
67	2	49031:113	-0.0648467	-0.0528296	0.174121	0.0653604	-0.215125	0.114707	0.144315	-0.0246211	-0.047129	bio_1	0.174121
68	2	51579:83	-0.0648467	-0.0528296	0.174121	0.0653604	-0.215125	0.114707	0.144315	-0.0246211	-0.047129	bio_1	0.174121
69	2	51579:84	-0.0648467	-0.0528296	0.174121	0.0653604	-0.215125	0.114707	0.144315	-0.0246211	-0.047129	bio_1	0.174121
70	2	53860:21	-0.0685364	-0.0558356	0.184028	0.0690794	-0.21153	0.0596565	0.130395	0.0381462	-0.0498106	bio_1	0.184028
71	2	54558:38	-0.0685364	-0.0558356	0.184028	0.0690794	-0.21153	0.0596565	0.130395	0.0381462	-0.0498106	bio_1	0.184028
72	2	54818:112	-0.0685364	-0.0558356	0.184028	0.0690794	-0.21153	0.0596565	0.130395	0.0381462	-0.0498106	bio_1	0.184028
73	2	55183:45	-0.0688202	0.0977501	0.19401	0.0707547	-0.0815134	-0.0315015	0.0654794	-0.0319822	-0.054659	bio_1	0.19401
74	2	56778:180	-0.0668251	0.439084	0.189959	0.0953987	-0.217318	-0.138483	0.0849331	0.15166	-0.0789328	Coarse_frag_eu23	0.439084
75	2	59117:113	-0.0648467	-0.0528296	0.174121	0.0653604	-0.215125	0.114707	0.144315	-0.0246211	-0.047129	bio_1	0.174121
76	2	59117:242	-0.0648467	-0.0528296	0.174121	0.0653604	-0.215125	0.114707	0.144315	-0.0246211	-0.047129	bio_1	0.174121
77	2	64157:116	-0.0685364	-0.0558356	0.184028	0.0690794	-0.21153	0.0596565	0.130395	0.0381462	-0.0498106	bio_1	0.184028
78	2	80927:165	-0.065651	0.527954	0.189217	0.101656	0.0026846	-0.205821	-0.0717041	0.229973	-0.0735341	Coarse_frag_eu23	0.527954
79	2	80927:237	-0.065651	0.527954	0.189217	0.101656	0.0026846	-0.205821	-0.0717041	0.229973	-0.0735341	Coarse_frag_eu23	0.527954
80	2	86900:159	-0.0685364	-0.0558356	0.184028	0.0690794	-0.109677	0.0526719	0.0497741	0.0258486	-0.0498106	bio_1	0.184028
81	2	90407:75	-0.0648467	-0.0528296	0.174121	0.0653604	-0.215125	0.114707	0.144315	-0.0246211	-0.047129	bio_1	0.174121
82	2	91259:110	-0.0685364	-0.0558356	0.184028	0.0690794	-0.21153	0.0596565	0.130395	0.0381462	-0.0498106	bio_1	0.184028
83	2	94487:94	-0.0685364	-0.0558356	0.184028	0.0690794	-0.21153	0.0596565	0.130395	0.0381462	-0.0498106	bio_1	0.184028
84	2	100715:57	-0.0685364	-0.0558356	0.184028	0.0690794	-0.21153	0.0596565	0.130395	0.0381462	-0.0498106	bio_1	0.184028
85	2	112968:118	-0.0664279	-0.0541178	0.178367	0.0669542	-0.235605	0.0942792	0.144011	0.0186918	-0.0482782	bio_1	0.178367
86	2	115119:98	-0.0648467	-0.0528296	0.174121	0.0653604	-0.215125	0.114707	0.144315	-0.0246211	-0.047129	bio_1	0.174121
87	2	122127:159	-0.0664279	-0.0541178	0.178367	0.0669542	-0.187596	0.0725202	0.127142	0.00194424	-0.0482782	bio_1	0.178367
88	2	125340:125	-0.0685364	-0.0558356	0.184028	0.0690794	-0.21153	0.0596565	0.130395	0.0381462	-0.0498106	bio_1	0.184028
89	2	125942:71	-0.0685364	-0.0558356	0.184028	0.0690794	-0.21153	0.0596565	0.130395	0.0381462	-0.0498106	bio_1	0.184028
90	2	130424:117	-0.0685364	-0.0558356	0.184028	0.0690794	-0.21153	0.0596565	0.130395	0.0381462	-0.0498106	bio_1	0.184028
91	2	132863:203	-0.0648467	-0.0528296	0.174121	0.0653604	-0.215125	0.114707	0.144315	-0.0246211	-0.047129	bio_1	0.174121
92	2	136848:246	-0.0644255	-0.092573	0.192788	0.0363307	-0.190969	0.10212	0.126252	1.47020995110245e-05	-0.0539821	bio_1	0.192788
93	2	137401:71	-0.0685364	-0.0558356	0.184028	0.0690794	-0.21153	0.0596565	0.130395	0.0381462	-0.0498106	bio_1	0.184028
94	2	138427:72	-0.0685364	-0.0558356	0.184028	0.0690794	-0.21153	0.0596565	0.130395	0.0381462	-0.0498106	bio_1	0.184028
95	2	138481:122	-0.0645766	-0.0526096	0.173396	0.0650882	-0.219374	0.0958181	0.138791	-0.0143811	-0.0469327	bio_1	0.173396
96	2	140191:29	-0.0645766	-0.0526096	0.173396	0.0650882	-0.219374	0.0958181	0.138791	-0.0143811	-0.0469327	bio_1	0.173396
97	2	144513:196	-0.0685364	-0.0558356	0.184028	0.0690794	-0.21153	0.0596565	0.130395	0.0381462	-0.0498106	bio_1	0.184028
98	2	152965:215	-0.0685364	-0.0558356	0.184028	0.0690794	-0.21153	0.0596565	0.130395	0.0381462	-0.0498106	bio_1	0.184028
99	2	153841:40	-0.0645766	-0.0526096	0.173396	0.0650882	-0.157686	0.00659105	0.0988692	0.0608222	-0.0469327	bio_1	0.173396
100	2	162262:61	-0.0685364	-0.0558356	0.184028	0.0690794	-0.21153	0.0596565	0.130395	0.0381462	-0.0498106	bio_1	0.184028
101	2	164310:131	-0.0685364	-0.0558356	0.184028	0.0690794	-0.21153	0.0596565	0.130395	0.0381462	-0.0498106	bio_1	0.184028
102	2	172858:69	-0.0645766	-0.0526096	0.173396	0.0650882	-0.197148	0.0862252	0.131954	0.0137126	-0.0469327	bio_1	0.173396
103	2	174166:268	-0.0644255	-0.092573	0.192788	0.0363307	-0.195174	0.0786186	0.129727	0.0164027	-0.0539821	bio_1	0.192788
104	2	175248:217	-0.0685364	-0.0558356	0.184028	0.0690794	-0.21153	0.0596565	0.130395	0.0381462	-0.0498106	bio_1	0.184028
105	2	199343:82	-0.0685364	-0.0558356	0.184028	0.0690794	-0.21153	0.0596565	0.130395	0.0381462	-0.0498106	bio_1	0.184028
106	2	199419:24	-0.0648467	-0.0528296	0.174121	0.0653604	-0.215125	0.114707	0.144315	-0.0246211	-0.047129	bio_1	0.174121
107	2	212434:55	-0.0645766	-0.0526096	0.173396	0.0650882	-0.197148	0.0862252	0.131954	0.0137126	-0.0469327	bio_1	0.173396
108	2	223544:143	-0.0685364	-0.0558356	0.184028	0.0690794	-0.21153	0.0596565	0.130395	0.0381462	-0.0498106	bio_1	0.184028
109	2	234393:96	-0.0685364	-0.0558356	0.184028	0.0690794	-0.21153	0.0596565	0.130395	0.0381462	-0.0498106	bio_1	0.184028
110	3	11637:272	-0.0646954	-0.278151	0.00309203	0.0990045	-0.13328	0.248136	0.0237342	-0.032718	0.0478496	Coarse_frag_eu23	0.278151
111	3	150056:206	0.0656537	0.596399	0.151737	0.04846	0.0310993	-0.316996	-0.164133	0.263162	-0.0498759	Coarse_frag_eu23	0.596399
112	3	157333:28	-0.0628512	-0.274377	-0.153242	0.229197	-0.1809	0.290036	-0.0298704	-0.128131	0.0334579	Coarse_frag_eu23	0.274377
113	3	157333:45	-0.0628512	-0.274377	-0.153242	0.229197	-0.1809	0.290036	-0.0298704	-0.128131	0.0334579	Coarse_frag_eu23	0.274377
114	3	182762:91	0.0715091	0.467462	0.111598	-0.0785844	0.0827413	-0.350685	0.158214	0.0593455	-0.097271	Coarse_frag_eu23	0.467462
115	3	222706:81	0.0646389	0.357329	0.109934	-0.120841	0.314124	-0.281694	-0.146579	-0.115034	-0.0759946	Coarse_frag_eu23	0.357329
