## Supplementary material for "Interplay between abiotic conditions and mycorrhizal abundance determines differentiation and potential adaptation in a Mediterranean orchid": Table S3

SNP_ID	SNP_CHR	SNP_START	GeneID	LocusTag	GeneName	Product	Function	Source	RDA_biotic	RDA_abiotic	RDA_combined	PCAdapt	Any_RDA	RDA_PCADAPT_overlap	RDA_all3
CM077078.1:5334567	CM077078.1	5334566	gene-KSP39_PZI000047	KSP39_PZI000047	KSP39_PZI000047	PHD finger protein	Other	RDA_biotic	TRUE	FALSE	FALSE	FALSE	TRUE	FALSE	FALSE
CM077078.1:33835762	CM077078.1	33835761	gene-KSP39_PZI000559	KSP39_PZI000559	KSP39_PZI000559	hypothetical protein	Unknown	PCAdapt	FALSE	FALSE	FALSE	TRUE	FALSE	FALSE	FALSE
CM077078.1:252110639	CM077078.1	252110638	gene-KSP39_PZI001219	KSP39_PZI001219	CPK22	Calcium-dependent protein kinase 22	Signaling / Kinase	RDA_biotic	TRUE	FALSE	FALSE	FALSE	TRUE	FALSE	FALSE
CM077078.1:252110664	CM077078.1	252110663	gene-KSP39_PZI001219	KSP39_PZI001219	CPK22	Calcium-dependent protein kinase 22	Signaling / Kinase	RDA_biotic	TRUE	FALSE	FALSE	FALSE	TRUE	FALSE	FALSE
CM077078.1:266795931	CM077078.1	266795930	gene-KSP39_PZI001324	KSP39_PZI001324	KSP39_PZI001324	hypothetical protein	Unknown	PCAdapt	FALSE	FALSE	FALSE	TRUE	FALSE	FALSE	FALSE
CM077078.1:283964304	CM077078.1	283964303	gene-KSP39_PZI001532	KSP39_PZI001532	KSP39_PZI001532	hypothetical protein	Unknown	PCAdapt	FALSE	FALSE	FALSE	TRUE	FALSE	FALSE	FALSE
CM077078.1:283964367	CM077078.1	283964366	gene-KSP39_PZI001532	KSP39_PZI001532	KSP39_PZI001532	hypothetical protein	Unknown	RDA_abiotic	FALSE	TRUE	TRUE	FALSE	TRUE	FALSE	FALSE
CM077078.1:283964367	CM077078.1	283964366	gene-KSP39_PZI001532	KSP39_PZI001532	KSP39_PZI001532	hypothetical protein	Unknown	RDA_combined	FALSE	TRUE	TRUE	FALSE	TRUE	FALSE	FALSE
CM077079.1:5244817	CM077079.1	5244816	gene-KSP39_PZI001687	KSP39_PZI001687	GC6	Golgin candidate 6	Other	RDA_abiotic	FALSE	TRUE	TRUE	FALSE	TRUE	FALSE	FALSE
CM077079.1:5244817	CM077079.1	5244816	gene-KSP39_PZI001687	KSP39_PZI001687	GC6	Golgin candidate 6	Other	RDA_combined	FALSE	TRUE	TRUE	FALSE	TRUE	FALSE	FALSE
CM077079.1:17733258	CM077079.1	17733257	gene-KSP39_PZI001863	KSP39_PZI001863	PCMP-E5	putative pentatricopeptide repeat-containing protein	Other	RDA_abiotic	FALSE	TRUE	TRUE	FALSE	TRUE	FALSE	FALSE
CM077079.1:17733258	CM077079.1	17733257	gene-KSP39_PZI001863	KSP39_PZI001863	PCMP-E5	putative pentatricopeptide repeat-containing protein	Other	RDA_combined	FALSE	TRUE	TRUE	FALSE	TRUE	FALSE	FALSE
CM077079.1:17733405	CM077079.1	17733404	gene-KSP39_PZI001863	KSP39_PZI001863	PCMP-E5	putative pentatricopeptide repeat-containing protein	Other	RDA_biotic	TRUE	FALSE	FALSE	FALSE	TRUE	FALSE	FALSE
CM077079.1:17733451	CM077079.1	17733450	gene-KSP39_PZI001863	KSP39_PZI001863	PCMP-E5	putative pentatricopeptide repeat-containing protein	Other	RDA_biotic	TRUE	FALSE	FALSE	FALSE	TRUE	FALSE	FALSE
CM077079.1:250796479	CM077079.1	250796478	gene-KSP39_PZI002429	KSP39_PZI002429	KSP39_PZI002429	Ergosterol biosynthetic protein 28	Other	RDA_biotic	TRUE	TRUE	TRUE	FALSE	TRUE	FALSE	TRUE
CM077079.1:250796479	CM077079.1	250796478	gene-KSP39_PZI002429	KSP39_PZI002429	KSP39_PZI002429	Ergosterol biosynthetic protein 28	Other	RDA_abiotic	TRUE	TRUE	TRUE	FALSE	TRUE	FALSE	TRUE
CM077079.1:250796479	CM077079.1	250796478	gene-KSP39_PZI002429	KSP39_PZI002429	KSP39_PZI002429	Ergosterol biosynthetic protein 28	Other	RDA_combined	TRUE	TRUE	TRUE	FALSE	TRUE	FALSE	TRUE
CM077079.1:263262657	CM077079.1	263262656	gene-KSP39_PZI002512	KSP39_PZI002512	KSP39_PZI002512	hypothetical protein	Unknown	PCAdapt	FALSE	FALSE	FALSE	TRUE	FALSE	FALSE	FALSE
CM077079.1:263262675	CM077079.1	263262674	gene-KSP39_PZI002512	KSP39_PZI002512	KSP39_PZI002512	hypothetical protein	Unknown	PCAdapt	FALSE	FALSE	FALSE	TRUE	FALSE	FALSE	FALSE
CM077079.1:276548697	CM077079.1	276548696	gene-KSP39_PZI002695	KSP39_PZI002695	KSP39_PZI002695	hypothetical protein	Unknown	RDA_biotic	TRUE	FALSE	FALSE	FALSE	TRUE	FALSE	FALSE
CM077079.1:276548960	CM077079.1	276548959	gene-KSP39_PZI002695	KSP39_PZI002695	KSP39_PZI002695	hypothetical protein	Unknown	RDA_biotic	TRUE	FALSE	FALSE	FALSE	TRUE	FALSE	FALSE
CM077079.1:282607325	CM077079.1	282607324	gene-KSP39_PZI002819	KSP39_PZI002819	KSP39_PZI002819	hypothetical protein	Unknown	PCAdapt	FALSE	FALSE	FALSE	TRUE	FALSE	FALSE	FALSE
CM077080.1:20277785	CM077080.1	20277784	gene-KSP39_PZI003308	KSP39_PZI003308	KSP39_PZI003308	hypothetical protein	Unknown	RDA_biotic	TRUE	FALSE	FALSE	FALSE	TRUE	FALSE	FALSE
CM077080.1:20448602	CM077080.1	20448601	gene-KSP39_PZI003312	KSP39_PZI003312	PVA41	Vesicle-associated protein 4-1	Other	RDA_biotic	TRUE	FALSE	FALSE	FALSE	TRUE	FALSE	FALSE
CM077080.1:25441959	CM077080.1	25441958	gene-KSP39_PZI003395	KSP39_PZI003395	MEKK1	Mitogen-activated protein kinase kinase kinase 1	Signaling / Kinase	RDA_biotic	TRUE	FALSE	FALSE	FALSE	TRUE	FALSE	FALSE
CM077080.1:35461334	CM077080.1	35461333	gene-KSP39_PZI003561	KSP39_PZI003561	KSP39_PZI003561	hypothetical protein	Unknown	RDA_biotic	TRUE	TRUE	TRUE	FALSE	TRUE	FALSE	TRUE
CM077080.1:35461334	CM077080.1	35461333	gene-KSP39_PZI003561	KSP39_PZI003561	KSP39_PZI003561	hypothetical protein	Unknown	RDA_abiotic	TRUE	TRUE	TRUE	FALSE	TRUE	FALSE	TRUE
CM077080.1:35461334	CM077080.1	35461333	gene-KSP39_PZI003561	KSP39_PZI003561	KSP39_PZI003561	hypothetical protein	Unknown	RDA_combined	TRUE	TRUE	TRUE	FALSE	TRUE	FALSE	TRUE
CM077080.1:242964318	CM077080.1	242964317	gene-KSP39_PZI004621	KSP39_PZI004621	KSP39_PZI004621	hypothetical protein	Unknown	RDA_biotic	TRUE	TRUE	TRUE	FALSE	TRUE	FALSE	TRUE
CM077080.1:242964318	CM077080.1	242964317	gene-KSP39_PZI004621	KSP39_PZI004621	KSP39_PZI004621	hypothetical protein	Unknown	RDA_abiotic	TRUE	TRUE	TRUE	FALSE	TRUE	FALSE	TRUE
CM077080.1:242964318	CM077080.1	242964317	gene-KSP39_PZI004621	KSP39_PZI004621	KSP39_PZI004621	hypothetical protein	Unknown	RDA_combined	TRUE	TRUE	TRUE	FALSE	TRUE	FALSE	TRUE
CM077080.1:242964364	CM077080.1	242964363	gene-KSP39_PZI004621	KSP39_PZI004621	KSP39_PZI004621	hypothetical protein	Unknown	RDA_abiotic	FALSE	TRUE	TRUE	FALSE	TRUE	FALSE	FALSE
CM077080.1:242964364	CM077080.1	242964363	gene-KSP39_PZI004621	KSP39_PZI004621	KSP39_PZI004621	hypothetical protein	Unknown	RDA_combined	FALSE	TRUE	TRUE	FALSE	TRUE	FALSE	FALSE
CM077080.1:242964373	CM077080.1	242964372	gene-KSP39_PZI004621	KSP39_PZI004621	KSP39_PZI004621	hypothetical protein	Unknown	RDA_abiotic	FALSE	TRUE	TRUE	FALSE	TRUE	FALSE	FALSE
CM077080.1:242964373	CM077080.1	242964372	gene-KSP39_PZI004621	KSP39_PZI004621	KSP39_PZI004621	hypothetical protein	Unknown	RDA_combined	FALSE	TRUE	TRUE	FALSE	TRUE	FALSE	FALSE
CM077080.1:242964390	CM077080.1	242964389	gene-KSP39_PZI004621	KSP39_PZI004621	KSP39_PZI004621	hypothetical protein	Unknown	RDA_abiotic	FALSE	TRUE	TRUE	FALSE	TRUE	FALSE	FALSE
CM077080.1:242964390	CM077080.1	242964389	gene-KSP39_PZI004621	KSP39_PZI004621	KSP39_PZI004621	hypothetical protein	Unknown	RDA_combined	FALSE	TRUE	TRUE	FALSE	TRUE	FALSE	FALSE
CM077080.1:242964540	CM077080.1	242964539	gene-KSP39_PZI004621	KSP39_PZI004621	KSP39_PZI004621	hypothetical protein	Unknown	RDA_abiotic	FALSE	TRUE	TRUE	FALSE	TRUE	FALSE	FALSE
CM077080.1:242964540	CM077080.1	242964539	gene-KSP39_PZI004621	KSP39_PZI004621	KSP39_PZI004621	hypothetical protein	Unknown	RDA_combined	FALSE	TRUE	TRUE	FALSE	TRUE	FALSE	FALSE
CM077080.1:242964566	CM077080.1	242964565	gene-KSP39_PZI004621	KSP39_PZI004621	KSP39_PZI004621	hypothetical protein	Unknown	RDA_abiotic	FALSE	TRUE	TRUE	FALSE	TRUE	FALSE	FALSE
CM077080.1:242964566	CM077080.1	242964565	gene-KSP39_PZI004621	KSP39_PZI004621	KSP39_PZI004621	hypothetical protein	Unknown	RDA_combined	FALSE	TRUE	TRUE	FALSE	TRUE	FALSE	FALSE
CM077080.1:242964618	CM077080.1	242964617	gene-KSP39_PZI004621	KSP39_PZI004621	KSP39_PZI004621	hypothetical protein	Unknown	RDA_abiotic	FALSE	TRUE	TRUE	FALSE	TRUE	FALSE	FALSE
CM077080.1:242964618	CM077080.1	242964617	gene-KSP39_PZI004621	KSP39_PZI004621	KSP39_PZI004621	hypothetical protein	Unknown	RDA_combined	FALSE	TRUE	TRUE	FALSE	TRUE	FALSE	FALSE
CM077080.1:242964651	CM077080.1	242964650	gene-KSP39_PZI004621	KSP39_PZI004621	KSP39_PZI004621	hypothetical protein	Unknown	RDA_biotic	TRUE	TRUE	TRUE	FALSE	TRUE	FALSE	TRUE
CM077080.1:242964651	CM077080.1	242964650	gene-KSP39_PZI004621	KSP39_PZI004621	KSP39_PZI004621	hypothetical protein	Unknown	RDA_abiotic	TRUE	TRUE	TRUE	FALSE	TRUE	FALSE	TRUE
CM077080.1:242964651	CM077080.1	242964650	gene-KSP39_PZI004621	KSP39_PZI004621	KSP39_PZI004621	hypothetical protein	Unknown	RDA_combined	TRUE	TRUE	TRUE	FALSE	TRUE	FALSE	TRUE
CM077080.1:242964670	CM077080.1	242964669	gene-KSP39_PZI004621	KSP39_PZI004621	KSP39_PZI004621	hypothetical protein	Unknown	RDA_combined	FALSE	FALSE	TRUE	FALSE	TRUE	FALSE	FALSE
CM077080.1:242964691	CM077080.1	242964690	gene-KSP39_PZI004621	KSP39_PZI004621	KSP39_PZI004621	hypothetical protein	Unknown	RDA_biotic	TRUE	TRUE	TRUE	FALSE	TRUE	FALSE	TRUE
CM077080.1:242964691	CM077080.1	242964690	gene-KSP39_PZI004621	KSP39_PZI004621	KSP39_PZI004621	hypothetical protein	Unknown	RDA_abiotic	TRUE	TRUE	TRUE	FALSE	TRUE	FALSE	TRUE
CM077080.1:242964691	CM077080.1	242964690	gene-KSP39_PZI004621	KSP39_PZI004621	KSP39_PZI004621	hypothetical protein	Unknown	RDA_combined	TRUE	TRUE	TRUE	FALSE	TRUE	FALSE	TRUE
CM077080.1:242964711	CM077080.1	242964710	gene-KSP39_PZI004621	KSP39_PZI004621	KSP39_PZI004621	hypothetical protein	Unknown	RDA_combined	FALSE	FALSE	TRUE	FALSE	TRUE	FALSE	FALSE
CM077080.1:242964719	CM077080.1	242964718	gene-KSP39_PZI004621	KSP39_PZI004621	KSP39_PZI004621	hypothetical protein	Unknown	RDA_biotic	TRUE	TRUE	TRUE	FALSE	TRUE	FALSE	TRUE
CM077080.1:242964719	CM077080.1	242964718	gene-KSP39_PZI004621	KSP39_PZI004621	KSP39_PZI004621	hypothetical protein	Unknown	RDA_abiotic	TRUE	TRUE	TRUE	FALSE	TRUE	FALSE	TRUE
CM077080.1:242964719	CM077080.1	242964718	gene-KSP39_PZI004621	KSP39_PZI004621	KSP39_PZI004621	hypothetical protein	Unknown	RDA_combined	TRUE	TRUE	TRUE	FALSE	TRUE	FALSE	TRUE
CM077080.1:242964868	CM077080.1	242964867	gene-KSP39_PZI004621	KSP39_PZI004621	KSP39_PZI004621	hypothetical protein	Unknown	RDA_biotic	TRUE	TRUE	TRUE	FALSE	TRUE	FALSE	TRUE
CM077080.1:242964868	CM077080.1	242964867	gene-KSP39_PZI004621	KSP39_PZI004621	KSP39_PZI004621	hypothetical protein	Unknown	RDA_abiotic	TRUE	TRUE	TRUE	FALSE	TRUE	FALSE	TRUE
CM077080.1:242964868	CM077080.1	242964867	gene-KSP39_PZI004621	KSP39_PZI004621	KSP39_PZI004621	hypothetical protein	Unknown	RDA_combined	TRUE	TRUE	TRUE	FALSE	TRUE	FALSE	TRUE
CM077080.1:242964906	CM077080.1	242964905	gene-KSP39_PZI004621	KSP39_PZI004621	KSP39_PZI004621	hypothetical protein	Unknown	RDA_biotic	TRUE	TRUE	TRUE	FALSE	TRUE	FALSE	TRUE
CM077080.1:242964906	CM077080.1	242964905	gene-KSP39_PZI004621	KSP39_PZI004621	KSP39_PZI004621	hypothetical protein	Unknown	RDA_abiotic	TRUE	TRUE	TRUE	FALSE	TRUE	FALSE	TRUE
CM077080.1:242964906	CM077080.1	242964905	gene-KSP39_PZI004621	KSP39_PZI004621	KSP39_PZI004621	hypothetical protein	Unknown	RDA_combined	TRUE	TRUE	TRUE	FALSE	TRUE	FALSE	TRUE
CM077080.1:257900422	CM077080.1	257900421	gene-KSP39_PZI004891	KSP39_PZI004891	KSP39_PZI004891	hypothetical protein	Unknown	RDA_abiotic	FALSE	TRUE	TRUE	FALSE	TRUE	FALSE	FALSE
CM077080.1:257900422	CM077080.1	257900421	gene-KSP39_PZI004891	KSP39_PZI004891	KSP39_PZI004891	hypothetical protein	Unknown	RDA_combined	FALSE	TRUE	TRUE	FALSE	TRUE	FALSE	FALSE
CM077080.1:257900463	CM077080.1	257900462	gene-KSP39_PZI004891	KSP39_PZI004891	KSP39_PZI004891	hypothetical protein	Unknown	RDA_abiotic	FALSE	TRUE	TRUE	FALSE	TRUE	FALSE	FALSE
CM077080.1:257900463	CM077080.1	257900462	gene-KSP39_PZI004891	KSP39_PZI004891	KSP39_PZI004891	hypothetical protein	Unknown	RDA_combined	FALSE	TRUE	TRUE	FALSE	TRUE	FALSE	FALSE
CM077081.1:212434	CM077081.1	212433	gene-KSP39_PZI004940	KSP39_PZI004940	SUVR5	Histone-lysine N-methyltransferase SUVR5	Metabolism	RDA_biotic	TRUE	TRUE	TRUE	FALSE	TRUE	FALSE	TRUE
CM077081.1:212434	CM077081.1	212433	gene-KSP39_PZI004940	KSP39_PZI004940	SUVR5	Histone-lysine N-methyltransferase SUVR5	Metabolism	RDA_abiotic	TRUE	TRUE	TRUE	FALSE	TRUE	FALSE	TRUE
CM077081.1:212434	CM077081.1	212433	gene-KSP39_PZI004940	KSP39_PZI004940	SUVR5	Histone-lysine N-methyltransferase SUVR5	Metabolism	RDA_combined	TRUE	TRUE	TRUE	FALSE	TRUE	FALSE	TRUE
CM077081.1:12110038	CM077081.1	12110037	gene-KSP39_PZI005150	KSP39_PZI005150	GATA12	GATA transcription factor 12	Transcription factor	RDA_biotic	TRUE	FALSE	FALSE	FALSE	TRUE	FALSE	FALSE
CM077081.1:15479486	CM077081.1	15479485	gene-KSP39_PZI005219	KSP39_PZI005219	KSP39_PZI005219	hypothetical protein	Unknown	RDA_biotic	TRUE	FALSE	FALSE	FALSE	TRUE	FALSE	FALSE
CM077081.1:15479487	CM077081.1	15479486	gene-KSP39_PZI005219	KSP39_PZI005219	KSP39_PZI005219	hypothetical protein	Unknown	RDA_biotic	TRUE	FALSE	FALSE	FALSE	TRUE	FALSE	FALSE
CM077081.1:15479496	CM077081.1	15479495	gene-KSP39_PZI005219	KSP39_PZI005219	KSP39_PZI005219	hypothetical protein	Unknown	RDA_biotic	TRUE	FALSE	FALSE	FALSE	TRUE	FALSE	FALSE
CM077081.1:24382862	CM077081.1	24382861	gene-KSP39_PZI005382	KSP39_PZI005382	KSP39_PZI005382	hypothetical protein	Unknown	PCAdapt	FALSE	FALSE	FALSE	TRUE	FALSE	FALSE	FALSE
CM077081.1:25793861	CM077081.1	25793860	gene-KSP39_PZI005406	KSP39_PZI005406	KSP39_PZI005406	B3 domain-containing protein	Other	RDA_biotic	TRUE	FALSE	FALSE	FALSE	TRUE	FALSE	FALSE
CM077081.1:26615233	CM077081.1	26615232	gene-KSP39_PZI005423	KSP39_PZI005423	UBP5	Ubiquitin carboxyl-terminal hydrolase 5	Metabolism	PCAdapt	FALSE	FALSE	FALSE	TRUE	FALSE	FALSE	FALSE
CM077081.1:28405985	CM077081.1	28405984	gene-KSP39_PZI005460	KSP39_PZI005460	KSP39_PZI005460	hypothetical protein	Unknown	PCAdapt	FALSE	FALSE	FALSE	TRUE	FALSE	FALSE	FALSE
CM077081.1:28406106	CM077081.1	28406105	gene-KSP39_PZI005460	KSP39_PZI005460	KSP39_PZI005460	hypothetical protein	Unknown	RDA_biotic	TRUE	FALSE	FALSE	FALSE	TRUE	FALSE	FALSE
CM077081.1:38362552	CM077081.1	38362551	gene-KSP39_PZI005618	KSP39_PZI005618	KSP39_PZI005618	hypothetical protein	Unknown	RDA_biotic	TRUE	FALSE	TRUE	TRUE	TRUE	TRUE	FALSE
CM077081.1:38362552	CM077081.1	38362551	gene-KSP39_PZI005618	KSP39_PZI005618	KSP39_PZI005618	hypothetical protein	Unknown	RDA_combined	TRUE	FALSE	TRUE	TRUE	TRUE	TRUE	FALSE
CM077081.1:38362552	CM077081.1	38362551	gene-KSP39_PZI005618	KSP39_PZI005618	KSP39_PZI005618	hypothetical protein	Unknown	PCAdapt	TRUE	FALSE	TRUE	TRUE	TRUE	TRUE	FALSE
CM077081.1:38362557	CM077081.1	38362556	gene-KSP39_PZI005618	KSP39_PZI005618	KSP39_PZI005618	hypothetical protein	Unknown	PCAdapt	FALSE	FALSE	FALSE	TRUE	FALSE	FALSE	FALSE
CM077081.1:38362559	CM077081.1	38362558	gene-KSP39_PZI005618	KSP39_PZI005618	KSP39_PZI005618	hypothetical protein	Unknown	PCAdapt	FALSE	FALSE	FALSE	TRUE	FALSE	FALSE	FALSE
CM077082.1:13076693	CM077082.1	13076692	gene-KSP39_PZI006535	KSP39_PZI006535	OST1B	Dolichyl-diphosphooligosaccharide--protein glycosyltransferase subunit 1B	Metabolism	RDA_biotic	TRUE	FALSE	FALSE	FALSE	TRUE	FALSE	FALSE
CM077082.1:14098041	CM077082.1	14098040	gene-KSP39_PZI006555	KSP39_PZI006555	ATJ49	Chaperone protein dnaJ 49	Other	RDA_biotic	TRUE	FALSE	FALSE	FALSE	TRUE	FALSE	FALSE
CM077082.1:22887170	CM077082.1	22887169	gene-KSP39_PZI006758	KSP39_PZI006758	SAE2	SUMO-activating enzyme subunit 2	Metabolism	RDA_abiotic	FALSE	TRUE	TRUE	FALSE	TRUE	FALSE	FALSE
CM077082.1:22887170	CM077082.1	22887169	gene-KSP39_PZI006758	KSP39_PZI006758	SAE2	SUMO-activating enzyme subunit 2	Metabolism	RDA_combined	FALSE	TRUE	TRUE	FALSE	TRUE	FALSE	FALSE
CM077083.1:5608691	CM077083.1	5608690	gene-KSP39_PZI007594	KSP39_PZI007594	KSP39_PZI007594	hypothetical protein	Unknown	RDA_biotic	TRUE	FALSE	FALSE	FALSE	TRUE	FALSE	FALSE
CM077083.1:5608877	CM077083.1	5608876	gene-KSP39_PZI007594	KSP39_PZI007594	KSP39_PZI007594	hypothetical protein	Unknown	RDA_biotic	TRUE	FALSE	FALSE	FALSE	TRUE	FALSE	FALSE
CM077083.1:8024962	CM077083.1	8024961	gene-KSP39_PZI007653	KSP39_PZI007653	KSP39_PZI007653	putative LRR receptor-like serine/threonine-protein kinase	Signaling / Kinase	PCAdapt	FALSE	FALSE	FALSE	TRUE	FALSE	FALSE	FALSE
CM077083.1:75453340	CM077083.1	75453339	gene-KSP39_PZI007904	KSP39_PZI007904	PCMP-H12	Pentatricopeptide repeat-containing protein	Other	RDA_biotic	TRUE	FALSE	FALSE	FALSE	TRUE	FALSE	FALSE
CM077083.1:103174098	CM077083.1	103174097	gene-KSP39_PZI007925	KSP39_PZI007925	BIG2	Brefeldin A-inhibited guanine nucleotide-exchange protein 2	Other	RDA_abiotic	FALSE	TRUE	TRUE	FALSE	TRUE	FALSE	FALSE
CM077083.1:103174098	CM077083.1	103174097	gene-KSP39_PZI007925	KSP39_PZI007925	BIG2	Brefeldin A-inhibited guanine nucleotide-exchange protein 2	Other	RDA_combined	FALSE	TRUE	TRUE	FALSE	TRUE	FALSE	FALSE
CM077083.1:187922498	CM077083.1	187922497	gene-KSP39_PZI008241	KSP39_PZI008241	SUVR4	Histone-lysine N-methyltransferase SUVR4	Metabolism	PCAdapt	FALSE	FALSE	FALSE	TRUE	FALSE	FALSE	FALSE
CM077083.1:187922530	CM077083.1	187922529	gene-KSP39_PZI008241	KSP39_PZI008241	SUVR4	Histone-lysine N-methyltransferase SUVR4	Metabolism	PCAdapt	FALSE	FALSE	FALSE	TRUE	FALSE	FALSE	FALSE
CM077083.1:194438050	CM077083.1	194438049	gene-KSP39_PZI008347	KSP39_PZI008347	KSP39_PZI008347	putative LRR receptor-like serine/threonine-protein kinase	Signaling / Kinase	PCAdapt	FALSE	FALSE	FALSE	TRUE	FALSE	FALSE	FALSE
CM077083.1:194438053	CM077083.1	194438052	gene-KSP39_PZI008347	KSP39_PZI008347	KSP39_PZI008347	putative LRR receptor-like serine/threonine-protein kinase	Signaling / Kinase	RDA_abiotic	FALSE	TRUE	TRUE	FALSE	TRUE	FALSE	FALSE
CM077083.1:194438053	CM077083.1	194438052	gene-KSP39_PZI008347	KSP39_PZI008347	KSP39_PZI008347	putative LRR receptor-like serine/threonine-protein kinase	Signaling / Kinase	RDA_combined	FALSE	TRUE	TRUE	FALSE	TRUE	FALSE	FALSE
CM077084.1:36145823	CM077084.1	36145822	gene-KSP39_PZI009007	KSP39_PZI009007	KSP39_PZI009007	hypothetical protein	Unknown	RDA_abiotic	FALSE	TRUE	TRUE	FALSE	TRUE	FALSE	FALSE
CM077084.1:36145823	CM077084.1	36145822	gene-KSP39_PZI009007	KSP39_PZI009007	KSP39_PZI009007	hypothetical protein	Unknown	RDA_combined	FALSE	TRUE	TRUE	FALSE	TRUE	FALSE	FALSE
CM077084.1:48379405	CM077084.1	48379404	gene-KSP39_PZI009240	KSP39_PZI009240	KSP39_PZI009240	hypothetical protein	Unknown	RDA_abiotic	FALSE	TRUE	FALSE	FALSE	TRUE	FALSE	FALSE
CM077085.1:2957632	CM077085.1	2957631	gene-KSP39_PZI009737	KSP39_PZI009737	KSP39_PZI009737	hypothetical protein	Unknown	PCAdapt	FALSE	FALSE	FALSE	TRUE	FALSE	FALSE	FALSE
CM077085.1:2957640	CM077085.1	2957639	gene-KSP39_PZI009737	KSP39_PZI009737	KSP39_PZI009737	hypothetical protein	Unknown	PCAdapt	FALSE	FALSE	FALSE	TRUE	FALSE	FALSE	FALSE
CM077085.1:6806091	CM077085.1	6806090	gene-KSP39_PZI009808	KSP39_PZI009808	KSP39_PZI009808	hypothetical protein	Unknown	RDA_biotic	TRUE	FALSE	FALSE	FALSE	TRUE	FALSE	FALSE
CM077085.1:10924292	CM077085.1	10924291	gene-KSP39_PZI009893	KSP39_PZI009893	ARF11	Auxin response factor 11	Transcription factor	PCAdapt	FALSE	FALSE	FALSE	TRUE	FALSE	FALSE	FALSE
CM077085.1:14021088	CM077085.1	14021087	gene-KSP39_PZI009963	KSP39_PZI009963	NRPD2a	DNA-directed RNA polymerase D subunit 2a	Other	RDA_abiotic	FALSE	TRUE	TRUE	FALSE	TRUE	FALSE	FALSE
CM077085.1:14021088	CM077085.1	14021087	gene-KSP39_PZI009963	KSP39_PZI009963	NRPD2a	DNA-directed RNA polymerase D subunit 2a	Other	RDA_combined	FALSE	TRUE	TRUE	FALSE	TRUE	FALSE	FALSE
CM077085.1:14021106	CM077085.1	14021105	gene-KSP39_PZI009963	KSP39_PZI009963	NRPD2a	DNA-directed RNA polymerase D subunit 2a	Other	RDA_abiotic	FALSE	TRUE	TRUE	FALSE	TRUE	FALSE	FALSE
CM077085.1:14021106	CM077085.1	14021105	gene-KSP39_PZI009963	KSP39_PZI009963	NRPD2a	DNA-directed RNA polymerase D subunit 2a	Other	RDA_combined	FALSE	TRUE	TRUE	FALSE	TRUE	FALSE	FALSE
CM077085.1:31140428	CM077085.1	31140427	gene-KSP39_PZI010299	KSP39_PZI010299	TGA1	Transcription factor TGA1	Transcription factor	PCAdapt	FALSE	FALSE	FALSE	TRUE	FALSE	FALSE	FALSE
CM077085.1:35842299	CM077085.1	35842298	gene-KSP39_PZI010365	KSP39_PZI010365	MSH5	DNA mismatch repair protein MSH5	Other	PCAdapt	FALSE	FALSE	FALSE	TRUE	FALSE	FALSE	FALSE
CM077085.1:52929529	CM077085.1	52929528	gene-KSP39_PZI010511	KSP39_PZI010511	SR33	Serine/arginine-rich splicing factor 33	Transcription factor	RDA_biotic	TRUE	FALSE	FALSE	FALSE	TRUE	FALSE	FALSE
CM077086.1:7722350	CM077086.1	7722349	gene-KSP39_PZI010968	KSP39_PZI010968	MNS3	Mannosyl-oligosaccharide 1%2C2-alpha-mannosidase MNS3	Other	RDA_biotic	TRUE	FALSE	FALSE	FALSE	TRUE	FALSE	FALSE
CM077086.1:7722514	CM077086.1	7722513	gene-KSP39_PZI010968	KSP39_PZI010968	MNS3	Mannosyl-oligosaccharide 1%2C2-alpha-mannosidase MNS3	Other	PCAdapt	FALSE	FALSE	FALSE	TRUE	FALSE	FALSE	FALSE
CM077086.1:20593852	CM077086.1	20593851	gene-KSP39_PZI011201	KSP39_PZI011201	KSP39_PZI011201	hypothetical protein	Unknown	RDA_biotic	TRUE	FALSE	FALSE	FALSE	TRUE	FALSE	FALSE
CM077086.1:20593924	CM077086.1	20593923	gene-KSP39_PZI011201	KSP39_PZI011201	KSP39_PZI011201	hypothetical protein	Unknown	RDA_biotic	TRUE	FALSE	FALSE	FALSE	TRUE	FALSE	FALSE
CM077086.1:20593989	CM077086.1	20593988	gene-KSP39_PZI011201	KSP39_PZI011201	KSP39_PZI011201	hypothetical protein	Unknown	RDA_abiotic	FALSE	TRUE	TRUE	FALSE	TRUE	FALSE	FALSE
CM077086.1:20593989	CM077086.1	20593988	gene-KSP39_PZI011201	KSP39_PZI011201	KSP39_PZI011201	hypothetical protein	Unknown	RDA_combined	FALSE	TRUE	TRUE	FALSE	TRUE	FALSE	FALSE
CM077086.1:20593991	CM077086.1	20593990	gene-KSP39_PZI011201	KSP39_PZI011201	KSP39_PZI011201	hypothetical protein	Unknown	RDA_biotic	TRUE	FALSE	FALSE	FALSE	TRUE	FALSE	FALSE
CM077086.1:20594006	CM077086.1	20594005	gene-KSP39_PZI011201	KSP39_PZI011201	KSP39_PZI011201	hypothetical protein	Unknown	RDA_biotic	TRUE	FALSE	FALSE	FALSE	TRUE	FALSE	FALSE
CM077086.1:33204168	CM077086.1	33204167	gene-KSP39_PZI011362	KSP39_PZI011362	KSP39_PZI011362	hypothetical protein	Unknown	RDA_combined	FALSE	FALSE	TRUE	FALSE	TRUE	FALSE	FALSE
CM077087.1:8143846	CM077087.1	8143845	gene-KSP39_PZI011859	KSP39_PZI011859	MLH3	DNA mismatch repair protein MLH3	Other	PCAdapt	FALSE	FALSE	FALSE	TRUE	FALSE	FALSE	FALSE
CM077087.1:11077978	CM077087.1	11077977	gene-KSP39_PZI011928	KSP39_PZI011928	PLD1	Phospholipase D alpha 1	Other	PCAdapt	FALSE	FALSE	FALSE	TRUE	FALSE	FALSE	FALSE
CM077088.1:11631125	CM077088.1	11631124	gene-KSP39_PZI013041	KSP39_PZI013041	RPB2	DNA-directed RNA polymerase II subunit RPB2	Other	RDA_biotic	TRUE	FALSE	FALSE	FALSE	TRUE	FALSE	FALSE
CM077088.1:32072186	CM077088.1	32072185	gene-KSP39_PZI013397	KSP39_PZI013397	KSP39_PZI013397	hypothetical protein	Unknown	RDA_combined	FALSE	FALSE	TRUE	TRUE	TRUE	TRUE	FALSE
CM077088.1:32072186	CM077088.1	32072185	gene-KSP39_PZI013397	KSP39_PZI013397	KSP39_PZI013397	hypothetical protein	Unknown	PCAdapt	FALSE	FALSE	TRUE	TRUE	TRUE	TRUE	FALSE
CM077088.1:32072247	CM077088.1	32072246	gene-KSP39_PZI013397	KSP39_PZI013397	KSP39_PZI013397	hypothetical protein	Unknown	PCAdapt	FALSE	FALSE	FALSE	TRUE	FALSE	FALSE	FALSE
CM077088.1:32072397	CM077088.1	32072396	gene-KSP39_PZI013397	KSP39_PZI013397	KSP39_PZI013397	hypothetical protein	Unknown	PCAdapt	FALSE	FALSE	FALSE	TRUE	FALSE	FALSE	FALSE
CM077088.1:32072403	CM077088.1	32072402	gene-KSP39_PZI013397	KSP39_PZI013397	KSP39_PZI013397	hypothetical protein	Unknown	RDA_biotic	TRUE	TRUE	TRUE	TRUE	TRUE	TRUE	TRUE
CM077088.1:32072403	CM077088.1	32072402	gene-KSP39_PZI013397	KSP39_PZI013397	KSP39_PZI013397	hypothetical protein	Unknown	RDA_abiotic	TRUE	TRUE	TRUE	TRUE	TRUE	TRUE	TRUE
CM077088.1:32072403	CM077088.1	32072402	gene-KSP39_PZI013397	KSP39_PZI013397	KSP39_PZI013397	hypothetical protein	Unknown	RDA_combined	TRUE	TRUE	TRUE	TRUE	TRUE	TRUE	TRUE
CM077088.1:32072403	CM077088.1	32072402	gene-KSP39_PZI013397	KSP39_PZI013397	KSP39_PZI013397	hypothetical protein	Unknown	PCAdapt	TRUE	TRUE	TRUE	TRUE	TRUE	TRUE	TRUE
CM077088.1:32072435	CM077088.1	32072434	gene-KSP39_PZI013397	KSP39_PZI013397	KSP39_PZI013397	hypothetical protein	Unknown	PCAdapt	FALSE	FALSE	FALSE	TRUE	FALSE	FALSE	FALSE
CM077088.1:36613134	CM077088.1	36613133	gene-KSP39_PZI013481	KSP39_PZI013481	KSP39_PZI013481	hypothetical protein	Unknown	PCAdapt	FALSE	FALSE	FALSE	TRUE	FALSE	FALSE	FALSE
CM077089.1:7821737	CM077089.1	7821736	gene-KSP39_PZI014258	KSP39_PZI014258	LACS1	Long chain acyl-CoA synthetase 1	Other	PCAdapt	FALSE	FALSE	FALSE	TRUE	FALSE	FALSE	FALSE
CM077089.1:154417709	CM077089.1	154417708	gene-KSP39_PZI014644	KSP39_PZI014644	DPB	Transcription factor-like protein DPB	Transcription factor	PCAdapt	FALSE	FALSE	FALSE	TRUE	FALSE	FALSE	FALSE
CM077089.1:167876164	CM077089.1	167876163	gene-KSP39_PZI014920	KSP39_PZI014920	KSP39_PZI014920	hypothetical protein	Unknown	PCAdapt	FALSE	FALSE	FALSE	TRUE	FALSE	FALSE	FALSE
CM077089.1:176293856	CM077089.1	176293855	gene-KSP39_PZI015114	KSP39_PZI015114	KSP39_PZI015114	hypothetical protein	Unknown	RDA_biotic	TRUE	FALSE	FALSE	FALSE	TRUE	FALSE	FALSE
CM077089.1:176293890	CM077089.1	176293889	gene-KSP39_PZI015114	KSP39_PZI015114	KSP39_PZI015114	hypothetical protein	Unknown	RDA_biotic	TRUE	FALSE	FALSE	FALSE	TRUE	FALSE	FALSE
CM077089.1:176294047	CM077089.1	176294046	gene-KSP39_PZI015114	KSP39_PZI015114	KSP39_PZI015114	hypothetical protein	Unknown	RDA_biotic	TRUE	FALSE	FALSE	FALSE	TRUE	FALSE	FALSE
CM077089.1:176611787	CM077089.1	176611786	gene-KSP39_PZI015122	KSP39_PZI015122	PCMP-H76	Pentatricopeptide repeat-containing protein	Other	RDA_abiotic	FALSE	TRUE	TRUE	FALSE	TRUE	FALSE	FALSE
CM077089.1:176611787	CM077089.1	176611786	gene-KSP39_PZI015122	KSP39_PZI015122	PCMP-H76	Pentatricopeptide repeat-containing protein	Other	RDA_combined	FALSE	TRUE	TRUE	FALSE	TRUE	FALSE	FALSE
CM077089.1:177182612	CM077089.1	177182611	gene-KSP39_PZI015132	KSP39_PZI015132	KSP39_PZI015132	hypothetical protein	Unknown	RDA_biotic	TRUE	FALSE	FALSE	FALSE	TRUE	FALSE	FALSE
CM077089.1:177182614	CM077089.1	177182613	gene-KSP39_PZI015132	KSP39_PZI015132	KSP39_PZI015132	hypothetical protein	Unknown	RDA_biotic	TRUE	TRUE	TRUE	FALSE	TRUE	FALSE	TRUE
CM077089.1:177182614	CM077089.1	177182613	gene-KSP39_PZI015132	KSP39_PZI015132	KSP39_PZI015132	hypothetical protein	Unknown	RDA_abiotic	TRUE	TRUE	TRUE	FALSE	TRUE	FALSE	TRUE
CM077089.1:177182614	CM077089.1	177182613	gene-KSP39_PZI015132	KSP39_PZI015132	KSP39_PZI015132	hypothetical protein	Unknown	RDA_combined	TRUE	TRUE	TRUE	FALSE	TRUE	FALSE	TRUE
CM077090.1:1227741	CM077090.1	1227740	gene-KSP39_PZI015194	KSP39_PZI015194	SUT2	Sucrose transport protein SUT2	Transport	PCAdapt	FALSE	FALSE	FALSE	TRUE	FALSE	FALSE	FALSE
CM077090.1:178240803	CM077090.1	178240802	gene-KSP39_PZI016057	KSP39_PZI016057	PIP	Proline iminopeptidase	Other	RDA_biotic	TRUE	FALSE	FALSE	FALSE	TRUE	FALSE	FALSE
CM077091.1:147102759	CM077091.1	147102758	gene-KSP39_PZI016557	KSP39_PZI016557	PCMP-E44	Pentatricopeptide repeat-containing protein	Other	RDA_abiotic	FALSE	TRUE	TRUE	FALSE	TRUE	FALSE	FALSE
CM077091.1:147102759	CM077091.1	147102758	gene-KSP39_PZI016557	KSP39_PZI016557	PCMP-E44	Pentatricopeptide repeat-containing protein	Other	RDA_combined	FALSE	TRUE	TRUE	FALSE	TRUE	FALSE	FALSE
CM077091.1:154637705	CM077091.1	154637704	gene-KSP39_PZI016639	KSP39_PZI016639	ZYP1B	Synaptonemal complex protein 2	Other	RDA_abiotic	FALSE	TRUE	TRUE	TRUE	TRUE	TRUE	FALSE
CM077091.1:154637705	CM077091.1	154637704	gene-KSP39_PZI016639	KSP39_PZI016639	ZYP1B	Synaptonemal complex protein 2	Other	RDA_combined	FALSE	TRUE	TRUE	TRUE	TRUE	TRUE	FALSE
CM077091.1:154637705	CM077091.1	154637704	gene-KSP39_PZI016639	KSP39_PZI016639	ZYP1B	Synaptonemal complex protein 2	Other	PCAdapt	FALSE	TRUE	TRUE	TRUE	TRUE	TRUE	FALSE
CM077091.1:154637781	CM077091.1	154637780	gene-KSP39_PZI016639	KSP39_PZI016639	ZYP1B	Synaptonemal complex protein 2	Other	RDA_biotic	TRUE	FALSE	FALSE	FALSE	TRUE	FALSE	FALSE
CM077091.1:154637948	CM077091.1	154637947	gene-KSP39_PZI016639	KSP39_PZI016639	ZYP1B	Synaptonemal complex protein 2	Other	RDA_biotic	TRUE	FALSE	FALSE	FALSE	TRUE	FALSE	FALSE
CM077091.1:161873497	CM077091.1	161873496	gene-KSP39_PZI016775	KSP39_PZI016775	TOR	Serine/threonine-protein kinase TOR	Signaling / Kinase	RDA_abiotic	FALSE	TRUE	FALSE	FALSE	TRUE	FALSE	FALSE
CM077091.1:161873525	CM077091.1	161873524	gene-KSP39_PZI016775	KSP39_PZI016775	TOR	Serine/threonine-protein kinase TOR	Signaling / Kinase	PCAdapt	FALSE	FALSE	FALSE	TRUE	FALSE	FALSE	FALSE
CM077091.1:167027733	CM077091.1	167027732	gene-KSP39_PZI016860	KSP39_PZI016860	ABCC2	ABC transporter C family member 2	Transport	PCAdapt	FALSE	FALSE	FALSE	TRUE	FALSE	FALSE	FALSE
CM077091.1:167027924	CM077091.1	167027923	gene-KSP39_PZI016860	KSP39_PZI016860	ABCC2	ABC transporter C family member 2	Transport	RDA_abiotic	FALSE	TRUE	TRUE	FALSE	TRUE	FALSE	FALSE
CM077091.1:167027924	CM077091.1	167027923	gene-KSP39_PZI016860	KSP39_PZI016860	ABCC2	ABC transporter C family member 2	Transport	RDA_combined	FALSE	TRUE	TRUE	FALSE	TRUE	FALSE	FALSE
CM077091.1:167027932	CM077091.1	167027931	gene-KSP39_PZI016860	KSP39_PZI016860	ABCC2	ABC transporter C family member 2	Transport	PCAdapt	FALSE	FALSE	FALSE	TRUE	FALSE	FALSE	FALSE
CM077091.1:167610594	CM077091.1	167610593	gene-KSP39_PZI016872	KSP39_PZI016872	RAD23-3	putative DNA repair protein RAD23-3	Other	PCAdapt	FALSE	FALSE	FALSE	TRUE	FALSE	FALSE	FALSE
CM077092.1:18092242	CM077092.1	18092241	gene-KSP39_PZI017236	KSP39_PZI017236	ASP1	Aspartic proteinase Asp1	Other	RDA_biotic	TRUE	FALSE	FALSE	FALSE	TRUE	FALSE	FALSE
CM077092.1:27097707	CM077092.1	27097706	gene-KSP39_PZI017401	KSP39_PZI017401	PCMP-E58	Pentatricopeptide repeat-containing protein	Other	RDA_combined	FALSE	FALSE	TRUE	FALSE	TRUE	FALSE	FALSE
CM077092.1:141202300	CM077092.1	141202299	gene-KSP39_PZI017909	KSP39_PZI017909	KSP39_PZI017909	hypothetical protein	Unknown	PCAdapt	FALSE	FALSE	FALSE	TRUE	FALSE	FALSE	FALSE
CM077092.1:141202376	CM077092.1	141202375	gene-KSP39_PZI017909	KSP39_PZI017909	KSP39_PZI017909	hypothetical protein	Unknown	PCAdapt	FALSE	FALSE	FALSE	TRUE	FALSE	FALSE	FALSE
CM077092.1:145912653	CM077092.1	145912652	gene-KSP39_PZI017934	KSP39_PZI017934	SMC3	Structural maintenance of chromosomes protein 3	Other	RDA_biotic	TRUE	FALSE	FALSE	FALSE	TRUE	FALSE	FALSE
CM077092.1:145912712	CM077092.1	145912711	gene-KSP39_PZI017934	KSP39_PZI017934	SMC3	Structural maintenance of chromosomes protein 3	Other	RDA_biotic	TRUE	FALSE	FALSE	FALSE	TRUE	FALSE	FALSE
CM077093.1:174200045	CM077093.1	174200044	gene-KSP39_PZI019022	KSP39_PZI019022	KSP39_PZI019022	hypothetical protein	Unknown	PCAdapt	FALSE	FALSE	FALSE	TRUE	FALSE	FALSE	FALSE
CM077094.1:155992981	CM077094.1	155992980	gene-KSP39_PZI019578	KSP39_PZI019578	KSP39_PZI019578	hypothetical protein	Unknown	RDA_abiotic	FALSE	TRUE	TRUE	FALSE	TRUE	FALSE	FALSE
CM077094.1:155992981	CM077094.1	155992980	gene-KSP39_PZI019578	KSP39_PZI019578	KSP39_PZI019578	hypothetical protein	Unknown	RDA_combined	FALSE	TRUE	TRUE	FALSE	TRUE	FALSE	FALSE
CM077095.1:7571974	CM077095.1	7571973	gene-KSP39_PZI019988	KSP39_PZI019988	FPA	Flowering time control protein FPA	Other	RDA_biotic	TRUE	FALSE	FALSE	FALSE	TRUE	FALSE	FALSE
CM077095.1:154922476	CM077095.1	154922475	gene-KSP39_PZI020517	KSP39_PZI020517	GLO4	Peroxisomal (S)-2-hydroxy-acid oxidase GLO4	Stress / Defense	RDA_biotic	TRUE	TRUE	TRUE	TRUE	TRUE	TRUE	TRUE
CM077095.1:154922476	CM077095.1	154922475	gene-KSP39_PZI020517	KSP39_PZI020517	GLO4	Peroxisomal (S)-2-hydroxy-acid oxidase GLO4	Stress / Defense	RDA_abiotic	TRUE	TRUE	TRUE	TRUE	TRUE	TRUE	TRUE
CM077095.1:154922476	CM077095.1	154922475	gene-KSP39_PZI020517	KSP39_PZI020517	GLO4	Peroxisomal (S)-2-hydroxy-acid oxidase GLO4	Stress / Defense	RDA_combined	TRUE	TRUE	TRUE	TRUE	TRUE	TRUE	TRUE
CM077095.1:154922476	CM077095.1	154922475	gene-KSP39_PZI020517	KSP39_PZI020517	GLO4	Peroxisomal (S)-2-hydroxy-acid oxidase GLO4	Stress / Defense	PCAdapt	TRUE	TRUE	TRUE	TRUE	TRUE	TRUE	TRUE
CM077095.1:159378577	CM077095.1	159378576	gene-KSP39_PZI020624	KSP39_PZI020624	FH11	Formin-like protein 11	Other	RDA_combined	FALSE	FALSE	TRUE	FALSE	TRUE	FALSE	FALSE
CM077095.1:159378674	CM077095.1	159378673	gene-KSP39_PZI020624	KSP39_PZI020624	FH11	Formin-like protein 11	Other	RDA_abiotic	FALSE	TRUE	TRUE	FALSE	TRUE	FALSE	FALSE
CM077095.1:159378674	CM077095.1	159378673	gene-KSP39_PZI020624	KSP39_PZI020624	FH11	Formin-like protein 11	Other	RDA_combined	FALSE	TRUE	TRUE	FALSE	TRUE	FALSE	FALSE
CM077095.1:162357376	CM077095.1	162357375	gene-KSP39_PZI020678	KSP39_PZI020678	KSP39_PZI020678	Receptor-like protein kinase	Signaling / Kinase	PCAdapt	FALSE	FALSE	FALSE	TRUE	FALSE	FALSE	FALSE
CM077095.1:165418926	CM077095.1	165418925	gene-KSP39_PZI020751	KSP39_PZI020751	PCMP-H52	putative pentatricopeptide repeat-containing protein	Other	PCAdapt	FALSE	FALSE	FALSE	TRUE	FALSE	FALSE	FALSE
CM077095.1:165419030	CM077095.1	165419029	gene-KSP39_PZI020751	KSP39_PZI020751	PCMP-H52	putative pentatricopeptide repeat-containing protein	Other	PCAdapt	FALSE	FALSE	FALSE	TRUE	FALSE	FALSE	FALSE
CM077095.1:165878642	CM077095.1	165878641	gene-KSP39_PZI020765	KSP39_PZI020765	NACK2	Kinesin-like protein NACK2	Other	RDA_biotic	TRUE	FALSE	FALSE	FALSE	TRUE	FALSE	FALSE
CM077095.1:165878652	CM077095.1	165878651	gene-KSP39_PZI020765	KSP39_PZI020765	NACK2	Kinesin-like protein NACK2	Other	RDA_biotic	TRUE	FALSE	FALSE	FALSE	TRUE	FALSE	FALSE
CM077095.1:165878659	CM077095.1	165878658	gene-KSP39_PZI020765	KSP39_PZI020765	NACK2	Kinesin-like protein NACK2	Other	RDA_biotic	TRUE	FALSE	FALSE	FALSE	TRUE	FALSE	FALSE
CM077095.1:165878680	CM077095.1	165878679	gene-KSP39_PZI020765	KSP39_PZI020765	NACK2	Kinesin-like protein NACK2	Other	RDA_biotic	TRUE	FALSE	FALSE	FALSE	TRUE	FALSE	FALSE
CM077095.1:165878723	CM077095.1	165878722	gene-KSP39_PZI020765	KSP39_PZI020765	NACK2	Kinesin-like protein NACK2	Other	RDA_biotic	TRUE	FALSE	FALSE	FALSE	TRUE	FALSE	FALSE
CM077095.1:165878942	CM077095.1	165878941	gene-KSP39_PZI020765	KSP39_PZI020765	NACK2	Kinesin-like protein NACK2	Other	RDA_biotic	TRUE	FALSE	FALSE	FALSE	TRUE	FALSE	FALSE
CM077095.1:165878945	CM077095.1	165878944	gene-KSP39_PZI020765	KSP39_PZI020765	NACK2	Kinesin-like protein NACK2	Other	RDA_biotic	TRUE	FALSE	FALSE	FALSE	TRUE	FALSE	FALSE
CM077095.1:169638472	CM077095.1	169638471	gene-KSP39_PZI020856	KSP39_PZI020856	KSP39_PZI020856	hypothetical protein	Unknown	RDA_abiotic	FALSE	TRUE	TRUE	FALSE	TRUE	FALSE	FALSE
CM077095.1:169638472	CM077095.1	169638471	gene-KSP39_PZI020856	KSP39_PZI020856	KSP39_PZI020856	hypothetical protein	Unknown	RDA_combined	FALSE	TRUE	TRUE	FALSE	TRUE	FALSE	FALSE
CM077096.1:1411929	CM077096.1	1411928	gene-KSP39_PZI020939	KSP39_PZI020939	CER3	Protein ECERIFERUM 3	Other	RDA_abiotic	FALSE	TRUE	TRUE	FALSE	TRUE	FALSE	FALSE
CM077096.1:1411929	CM077096.1	1411928	gene-KSP39_PZI020939	KSP39_PZI020939	CER3	Protein ECERIFERUM 3	Other	RDA_combined	FALSE	TRUE	TRUE	FALSE	TRUE	FALSE	FALSE
CM077096.1:2508888	CM077096.1	2508887	gene-KSP39_PZI020959	KSP39_PZI020959	KSP39_PZI020959	putative leucine-rich repeat receptor-like serine/threonine-protein kinase	Signaling / Kinase	RDA_biotic	TRUE	FALSE	FALSE	FALSE	TRUE	FALSE	FALSE
CM077096.1:11340665	CM077096.1	11340664	gene-KSP39_PZI021160	KSP39_PZI021160	KSP39_PZI021160	hypothetical protein	Unknown	RDA_biotic	TRUE	FALSE	FALSE	FALSE	TRUE	FALSE	FALSE
CM077096.1:11340668	CM077096.1	11340667	gene-KSP39_PZI021160	KSP39_PZI021160	KSP39_PZI021160	hypothetical protein	Unknown	RDA_biotic	TRUE	FALSE	FALSE	FALSE	TRUE	FALSE	FALSE
CM077096.1:21022748	CM077096.1	21022747	gene-KSP39_PZI021355	KSP39_PZI021355	KSP39_PZI021355	hypothetical protein	Unknown	RDA_abiotic	FALSE	TRUE	TRUE	FALSE	TRUE	FALSE	FALSE
CM077096.1:21022748	CM077096.1	21022747	gene-KSP39_PZI021355	KSP39_PZI021355	KSP39_PZI021355	hypothetical protein	Unknown	RDA_combined	FALSE	TRUE	TRUE	FALSE	TRUE	FALSE	FALSE
CM077096.1:21022775	CM077096.1	21022774	gene-KSP39_PZI021355	KSP39_PZI021355	KSP39_PZI021355	hypothetical protein	Unknown	RDA_abiotic	FALSE	TRUE	TRUE	FALSE	TRUE	FALSE	FALSE
CM077096.1:21022775	CM077096.1	21022774	gene-KSP39_PZI021355	KSP39_PZI021355	KSP39_PZI021355	hypothetical protein	Unknown	RDA_combined	FALSE	TRUE	TRUE	FALSE	TRUE	FALSE	FALSE
CM077096.1:21022859	CM077096.1	21022858	gene-KSP39_PZI021355	KSP39_PZI021355	KSP39_PZI021355	hypothetical protein	Unknown	RDA_abiotic	FALSE	TRUE	TRUE	FALSE	TRUE	FALSE	FALSE
CM077096.1:21022859	CM077096.1	21022858	gene-KSP39_PZI021355	KSP39_PZI021355	KSP39_PZI021355	hypothetical protein	Unknown	RDA_combined	FALSE	TRUE	TRUE	FALSE	TRUE	FALSE	FALSE
CM077096.1:21022932	CM077096.1	21022931	gene-KSP39_PZI021355	KSP39_PZI021355	KSP39_PZI021355	hypothetical protein	Unknown	RDA_abiotic	FALSE	TRUE	TRUE	FALSE	TRUE	FALSE	FALSE
CM077096.1:21022932	CM077096.1	21022931	gene-KSP39_PZI021355	KSP39_PZI021355	KSP39_PZI021355	hypothetical protein	Unknown	RDA_combined	FALSE	TRUE	TRUE	FALSE	TRUE	FALSE	FALSE
CM077096.1:21455516	CM077096.1	21455515	gene-KSP39_PZI021365	KSP39_PZI021365	PCMP-H27	Pentatricopeptide repeat-containing protein	Other	PCAdapt	FALSE	FALSE	FALSE	TRUE	FALSE	FALSE	FALSE
CM077096.1:21457700	CM077096.1	21457699	gene-KSP39_PZI021366	KSP39_PZI021366	ULT1	Protein ULTRAPETALA 1	Other	PCAdapt	FALSE	FALSE	FALSE	TRUE	FALSE	FALSE	FALSE
CM077096.1:29181450	CM077096.1	29181449	gene-KSP39_PZI021516	KSP39_PZI021516	U2AF65B	Splicing factor U2af large subunit B	Transcription factor	RDA_biotic	TRUE	FALSE	FALSE	FALSE	TRUE	FALSE	FALSE
CM077096.1:31974553	CM077096.1	31974552	gene-KSP39_PZI021578	KSP39_PZI021578	PCMP-E27	Pentatricopeptide repeat-containing protein	Other	RDA_biotic	TRUE	FALSE	FALSE	FALSE	TRUE	FALSE	FALSE
CM077096.1:31974555	CM077096.1	31974554	gene-KSP39_PZI021578	KSP39_PZI021578	PCMP-E27	Pentatricopeptide repeat-containing protein	Other	RDA_biotic	TRUE	FALSE	FALSE	FALSE	TRUE	FALSE	FALSE
CM077096.1:35930661	CM077096.1	35930660	gene-KSP39_PZI021631	KSP39_PZI021631	KSP39_PZI021631	hypothetical protein	Unknown	RDA_abiotic	FALSE	TRUE	TRUE	FALSE	TRUE	FALSE	FALSE
CM077096.1:35930661	CM077096.1	35930660	gene-KSP39_PZI021631	KSP39_PZI021631	KSP39_PZI021631	hypothetical protein	Unknown	RDA_combined	FALSE	TRUE	TRUE	FALSE	TRUE	FALSE	FALSE
CM077096.1:37846530	CM077096.1	37846529	gene-KSP39_PZI021657	KSP39_PZI021657	DPE2	4-alpha-glucanotransferase DPE2	Metabolism	RDA_abiotic	FALSE	TRUE	TRUE	FALSE	TRUE	FALSE	FALSE
CM077096.1:37846530	CM077096.1	37846529	gene-KSP39_PZI021657	KSP39_PZI021657	DPE2	4-alpha-glucanotransferase DPE2	Metabolism	RDA_combined	FALSE	TRUE	TRUE	FALSE	TRUE	FALSE	FALSE
CM077096.1:50237444	CM077096.1	50237443	gene-KSP39_PZI021828	KSP39_PZI021828	KSP39_PZI021828	hypothetical protein	Unknown	RDA_abiotic	FALSE	TRUE	FALSE	TRUE	TRUE	TRUE	FALSE
CM077096.1:50237444	CM077096.1	50237443	gene-KSP39_PZI021828	KSP39_PZI021828	KSP39_PZI021828	hypothetical protein	Unknown	PCAdapt	FALSE	TRUE	FALSE	TRUE	TRUE	TRUE	FALSE
CM077097.1:83344320	CM077097.1	83344319	gene-KSP39_PZI022321	KSP39_PZI022321	KSP39_PZI022321	hypothetical protein	Unknown	PCAdapt	FALSE	FALSE	FALSE	TRUE	FALSE	FALSE	FALSE
CM077097.1:109369250	CM077097.1	109369249	gene-KSP39_PZI022584	KSP39_PZI022584	KSP39_PZI022584	hypothetical protein	Unknown	PCAdapt	FALSE	FALSE	FALSE	TRUE	FALSE	FALSE	FALSE
CM077097.1:114642700	CM077097.1	114642699	gene-KSP39_PZI022691	KSP39_PZI022691	KSP39_PZI022691	hypothetical protein	Unknown	PCAdapt	FALSE	FALSE	FALSE	TRUE	FALSE	FALSE	FALSE
CM077097.1:115606969	CM077097.1	115606968	gene-KSP39_PZI022706	KSP39_PZI022706	SYT4	Synaptotagmin-4	Other	RDA_abiotic	FALSE	TRUE	TRUE	FALSE	TRUE	FALSE	FALSE
CM077097.1:115606969	CM077097.1	115606968	gene-KSP39_PZI022706	KSP39_PZI022706	SYT4	Synaptotagmin-4	Other	RDA_combined	FALSE	TRUE	TRUE	FALSE	TRUE	FALSE	FALSE
CM077097.1:115607009	CM077097.1	115607008	gene-KSP39_PZI022706	KSP39_PZI022706	SYT4	Synaptotagmin-4	Other	RDA_biotic	TRUE	FALSE	FALSE	FALSE	TRUE	FALSE	FALSE
CM077097.1:118063106	CM077097.1	118063105	gene-KSP39_PZI022758	KSP39_PZI022758	KSP39_PZI022758	hypothetical protein	Unknown	RDA_biotic	TRUE	FALSE	FALSE	FALSE	TRUE	FALSE	FALSE
CM077097.1:120871673	CM077097.1	120871672	gene-KSP39_PZI022804	KSP39_PZI022804	KSP39_PZI022804	putative protein phosphatase 2C 26	Signaling / Kinase	RDA_biotic	TRUE	FALSE	FALSE	FALSE	TRUE	FALSE	FALSE
CM077097.1:126640725	CM077097.1	126640724	gene-KSP39_PZI022924	KSP39_PZI022924	KSP39_PZI022924	Coatomer subunit alpha-3	Other	RDA_biotic	TRUE	TRUE	TRUE	FALSE	TRUE	FALSE	TRUE
CM077097.1:126640725	CM077097.1	126640724	gene-KSP39_PZI022924	KSP39_PZI022924	KSP39_PZI022924	Coatomer subunit alpha-3	Other	RDA_abiotic	TRUE	TRUE	TRUE	FALSE	TRUE	FALSE	TRUE
CM077097.1:126640725	CM077097.1	126640724	gene-KSP39_PZI022924	KSP39_PZI022924	KSP39_PZI022924	Coatomer subunit alpha-3	Other	RDA_combined	TRUE	TRUE	TRUE	FALSE	TRUE	FALSE	TRUE
CM077098.1:137524662	CM077098.1	137524661	gene-KSP39_PZI024393	KSP39_PZI024393	KSP39_PZI024393	hypothetical protein	Unknown	RDA_abiotic	FALSE	TRUE	TRUE	FALSE	TRUE	FALSE	FALSE
CM077098.1:137524662	CM077098.1	137524661	gene-KSP39_PZI024393	KSP39_PZI024393	KSP39_PZI024393	hypothetical protein	Unknown	RDA_combined	FALSE	TRUE	TRUE	FALSE	TRUE	FALSE	FALSE
CM077098.1:137524838	CM077098.1	137524837	gene-KSP39_PZI024393	KSP39_PZI024393	KSP39_PZI024393	hypothetical protein	Unknown	PCAdapt	FALSE	FALSE	FALSE	TRUE	FALSE	FALSE	FALSE
CM077098.1:140937066	CM077098.1	140937065	gene-KSP39_PZI024453	KSP39_PZI024453	PCMP-H57	Pentatricopeptide repeat-containing protein	Other	RDA_abiotic	FALSE	TRUE	TRUE	FALSE	TRUE	FALSE	FALSE
CM077098.1:140937066	CM077098.1	140937065	gene-KSP39_PZI024453	KSP39_PZI024453	PCMP-H57	Pentatricopeptide repeat-containing protein	Other	RDA_combined	FALSE	TRUE	TRUE	FALSE	TRUE	FALSE	FALSE
CM077098.1:140937098	CM077098.1	140937097	gene-KSP39_PZI024453	KSP39_PZI024453	PCMP-H57	Pentatricopeptide repeat-containing protein	Other	RDA_abiotic	FALSE	TRUE	TRUE	FALSE	TRUE	FALSE	FALSE
CM077098.1:140937098	CM077098.1	140937097	gene-KSP39_PZI024453	KSP39_PZI024453	PCMP-H57	Pentatricopeptide repeat-containing protein	Other	RDA_combined	FALSE	TRUE	TRUE	FALSE	TRUE	FALSE	FALSE
CM077098.1:143542249	CM077098.1	143542248	gene-KSP39_PZI024494	KSP39_PZI024494	PCMP-E63	Pentatricopeptide repeat-containing protein	Other	RDA_abiotic	FALSE	TRUE	TRUE	FALSE	TRUE	FALSE	FALSE
CM077098.1:143542249	CM077098.1	143542248	gene-KSP39_PZI024494	KSP39_PZI024494	PCMP-E63	Pentatricopeptide repeat-containing protein	Other	RDA_combined	FALSE	TRUE	TRUE	FALSE	TRUE	FALSE	FALSE
CM077098.1:143542546	CM077098.1	143542545	gene-KSP39_PZI024494	KSP39_PZI024494	PCMP-E63	Pentatricopeptide repeat-containing protein	Other	RDA_combined	FALSE	FALSE	TRUE	FALSE	TRUE	FALSE	FALSE
